# Epigenetic reprogramming restores metronidazole sensitivity in drug-resistant *Trichomonas vaginalis* parasites

**DOI:** 10.1101/2025.01.07.631743

**Authors:** Julieta Seifert-Gorzycki, Daniela Muñoz, Loic Ciampossin, Ayelen Lizarraga, Suhani Bhanvadia, Lucrecia Iriarte, Samira Elikaee, Verónica Coceres, Patricia J. Johnson, Karine G. Le Roch, Pablo H. Strobl-Mazzulla, Natalia de Miguel

**Author notes:** For correspondence (NdM). These authors contributed equally to this work (Julieta Seifert-Gorzycki, Daniela Muñoz).

## Abstract

Resistance to antimicrobial drugs is a major global health challenge, yet the regulatory mechanisms underlying resistance phenotypes remain incompletely understood. In particular, whether epigenetic processes contribute to antimicrobial resistance in microbial eukaryotes is largely unexplored. Here, we show that epigenetic regulation plays a central role in modulating metronidazole resistance in *Trichomonas vaginalis*, the causative agent of the most common non-viral sexually transmitted infection. Pharmacological inhibition of histone deacetylases restores drug sensitivity in a highly resistant clinical isolate, markedly reducing the minimum inhibitory concentration. Integrative transcriptomic reveal widespread transcriptional reprogramming associated with activation of pathways involved in redox metabolism, transcriptional regulation, and stress responses. Chromatin profiling demonstrates that increased H3K9 acetylation is strongly associated with transcriptional activation. Upon TSA treatment, increased H3K9 acetylation is observed at promoters and gene bodies of genes that may be associated with MTZ resistance. By combining epigenetic perturbation with comparative transcriptomics across multiple strains, we identify a set of genes that are epigenetically silenced in resistant parasites that are constitutively expressed in sensitive backgrounds. Functional re-expression of two candidates, thioredoxin reductase and a Myb-like transcription factor (Myb6), significantly reduces resistance, establishing a direct link between epigenetic regulation and drug sensitivity. Together, our findings uncover a reversible, chromatin-based mechanism underlying antimicrobial resistance in a protozoan parasite and highlight epigenetic reprogramming as a potential therapeutic strategy. More broadly, this work suggests that epigenetic regulation may represent a general and previously underappreciated layer of control over drug resistance in microbial eukaryotes.
