## Supplementary Table 2 for "Epigenetic reprogramming restores metronidazole sensitivity in drug-resistant *Trichomonas vaginalis* parasites"

### Sheet: resumed table
		Total number of genes	TSA & TSA_MTZ	TSA_MTZ
Ubiquitin related processes and Proteasome System	ubiquitin protein ligase protein	7	4	3
	ubiquitin-activating enzyme E1 family	1	1	0
	ubiquitin-associated/translation elongation factor EF1bB N-terminal, eukaryote family	1	1	0
	ubiquitin-dependent protein catabolic process via the N-end rule pathway	1	0	1
	Ubiquitin-like domain-containing protein	1	1	0
	ubiquitin-like family	6	6	0
	ubiquitin-specific protease activity protein	1	0	1
	ubiquitinyl hydrolase protein	3	2	1
	protein ubiquitination	69	59	10
	protein polyubiquitination	2	2	0
	proteasome regulatory particle assembly	31	25	6
	HECT domain-containing protein	2	2	0
	Lys63-specific deubiquitinase protein	1	1	0
	BTB and C-terminal Kelch family	1	0	1
	spectrin binding	77	58	19
		204	162	42
Cell redox balance	cell redox homeostasis	2	2	0
	3-oxo-5-alpha-steroid 4-dehydrogenase protein	2	2	0
	diflavin flavoprotein A 2-related family	1	1	0
	flavodoxin-like fold	1	1	0
	flavoprotein family	1	1	0
	oxidoreductase activity, acting on NAD(P)H, oxygen as acceptor	1	1	0
	oxidoreductase protein	2	2	0
	nitroreductase family protein	2	1	1
	thioredoxin-disulfide reductase protein	1	1	0
	metallo-hydrolase/oxidoreductase family	1	1	0
	FMN binding	1	1	0
	NAD(P)H-binding	1	0	1
	Disulfide-isomerase C17h9.14C-related family	1	0	1
	xanthine dehydrogenase family	1	1	0
		18	15	3
Genomic modifiers	cytochrome B-C1 complex subunit 6, mitochondrial family	13	9	4
	HNH endonuclease family	17	14	3
	Mar1 transposase	4	4	0
	Mariner transposase	1	0	1
	MULE transposase domain-containing protein	31	24	7
	DDE endonuclease family	3	2	1
	endonuclease protein	4	4	0
	transposase-related family	3	3	0
		76	60	16
RNA processing and binding	ATP-dependent RNA helicase protein	2	2	0
	RNA binding	3	3	0
	RNA ligase (ATP) protein	2	2	0
	RNA recognition motif RRM domain containing protein family	1	1	0
	mature ribosome assembly	1	0	1
	ribosome binding protein-1 family	1	1	0
	RNA recognition motif-containing family	1	1	0
		11	10	1
Transcription regulation	e2F-like (mammalian transcription factor) family	2	2	0
	E2F TDP2 family	1	1	0
	Initiator binding domain-containing protein	11	11	0
	RNA polymerase II transcription regulator recruiting protein	46	46	0
	transcription factor, enhancer of yellow 2 family	1	1	0
	transcription-initiator DNA-binding domain ibd family	6	6	0
	E2F/DP family winged-helix DNA-binding domain-containing protein	1	1	0
	HMG-box family	2	2	0
	homeodomain-like family	2	2	0
	leucine zipper domain family	1	1	0
	Post-SET domain-containing protein	1	1	0
	Bromo domain-containing protein	1	0	1
	Chromo domain-containing protein	1	1	0
	DNA binding	2	2	0
		78	77	1
Pathogenic related proteins	antigen BSP-related family	21	17	4
	cysteine-type peptidase activity	1	1	0
	cysteine-type peptidase protein	3	3	0
	leishmanolysin-like peptidase family	1	1	0
	leucine-rich repeats (6 copies)-containing protein	16	16	0
	pectin lyase-like family	3	1	2
	serine-type endopeptidase protein	8	8	0
	Surface antigen BspA-like	5	5	0
		58	52	6
Chromatin structure regulation	histone serine kinase protein	1	0	1
	histone-lysine N-methyltransferase family	5	3	2
	histone, subunit A domain-containing protein	1	0	1
	Linker histone H1 and H5 family protein	1	1	0
		8	4	4
Ribonuclease activity and regulation	ribonuclease H-like family	4	2	2
	ribonuclease inhibitor domain-containing protein	21	18	3
		25	20	5
Kinase/phosphatase activity	acid phosphatase protein	1	1	0
	cyclin-dependent kinase inhibitor 2C-related family	43	37	6
	D-erythro-sphingosine kinase protein	1	1	0
	dual specificity protein kinase family	1	1	0
	ephrin receptor A1 protein tyrosine kinase transmembrane domain-containing protein	1	1	0
	ethanolamine kinase protein	1	0	1
	histidine phosphatase superfamily (branch 2) family	1	1	0
	histone serine kinase protein	1	0	1
	M-phase inducer phosphatase dual specificity phosphatase cdc25 family	1	0	1
	MAP kinase kinase kinase protein	1	1	0
	MAP kinase kinase protein	1	1	0
	pantothenate kinase protein	1	1	0
	phosphatidate phosphatase protein	1	0	1
	phosphoprotein phosphatase protein	17	11	6
	positive regulation of myosin-light-chain-phosphatase protein	1	1	0
	protein kinase C protein	1	1	0
	protein kinase protein	8	8	0
	protein kinase superfamily	1	1	0
	protein phosphatase 2A family, catalytic domain family	1	1	0
	protein phosphatase regulator protein	1	1	0
	protein serine/threonine kinase protein	29	26	3
	pseudouridine 5'-phosphatase protein	1	1	0
	Serine/threonine-protein kinase C, putative	1	1	0
	TBC domain-containing protein kinase-like protein family	1	0	1
		117	97	20
unspecified product	unknown function	301	224	77
Ankyrin repeat containing proteins	ankyrin repeat and EF-Hand domain-containing protein 1 family	1	1	0
	ankyrin repeat and SOCS box-containing protein 4 family	52	44	8
	ankyrin repeat domain-containing protein 49 family	1	0	1
	ankyrin repeat domain-containing protein 61 family	1	1	0
	Ankyrin repeat family	18	15	3
	ankyrin repeat family A family	4	3	1
	ankyrin repeat protein family	18	15	3
	ankyrin repeat-containing family	2	2	0
	ankyrin repeat-containing protein DDB G0279043 family	3	2	1
	ankyrin repeat, PH and SEC7 domain containing protein SECG-related family	2	1	1
	ankyrin repeat, SAM and basic Leucine zipper domain-containing protein 1 family	1	1	0
	ankyrin repeats (3 copies)-containing protein	1	1	0
	ankyrin repeats (many copies)-containing protein	3	3	0
		107	89	18
Transporters	ABC transporter	3	2	1
	amino acid transmembrane transporter protein	1	1	0
	amino acid transporter family	1	1	0
	aminophospholipid transmembrane transporter protein	1	0	1
	ATP transmembrane transporter protein	1	0	1
	choline transmembrane transporter protein	2	2	0
	EamA-like transporter family	1	1	0
	intracellular auxin transport	1	0	1
	intracellular sterol transport	2	2	0
	lipid transport	1	1	0
	Major Facilitator Superfamily (MFS) general substrate transporter family	1	0	1
	multidrug resistance protein YPNP-related family	4	3	1
	phosphatidylinositol transporter protein	1	0	1
	retrograde vesicle-mediated transport, Golgi to ER	1	0	1
	succinate transmembrane transporter protein	1	0	1
	nucleotide-diphospho-sugar transferases family	2	1	1
	sucrose transmembrane transporter protein	1	1	0
		25	15	10
Structural Proteins	actin filament capping	1	1	0
	barbed-end actin filament uncapping	2	1	1
	fimbrin/plastin family	1	1	0
	microtubule binding	1	1	0
	myotrophin family	6	5	1
	profilin (actin-binding protein) family	1	1	0
		12	10	2
		1040	of a total of 1464 genes were grouped
		0.710383

### Sheet: extended table
Product Description	Gene Count	Genes IDs	TSA&TSA_MTZ	TSA_MTZ
1-aminocyclopropane-1-carboxylate synthase protein	1	['TVAGG3_0537210']	1	0
3-oxo-5-alpha-steroid 4-dehydrogenase protein	2	['TVAGG3_0342730' 'TVAGG3_0361710']	2	0
ABC transporter	3	['TVAGG3_0762310' 'TVAGG3_1022310' 'TVAGG3_0041220']	2	1
acid phosphatase protein	1	['TVAGG3_0416860']	1	0
actin filament capping	1	['TVAGG3_0606520']	1	0
adaptin, alpha/gamma/epsilon family	1	['TVAGG3_0452860']	1	0
adenylate cyclase type 1 family	1	['TVAGG3_0263020']	1	0
AIG1-type G domain-containing protein [Source:UniProtKB/TrEMBL;Acc:A2E397]	1	['TVAGG3_1017650']	1	0
alix/aip1 like domains domain-containing protein	1	['TVAGG3_0653700']	1	0
amelogenin-related protein family	1	['TVAGG3_0400940']	1	0
amino acid transmembrane transporter protein	1	['TVAGG3_0002810']	1	0
amino acid transporter family	1	['TVAGG3_0998420']	1	0
aminopeptidase family	1	['TVAGG3_0986850']	1	0
aminophospholipid transmembrane transporter protein	1	['TVAGG3_0865910']	0	1
ankyrin repeat and EF-Hand domain-containing protein 1 family	1	['TVAGG3_0203610']	1	0
ankyrin repeat and SOCS box-containing protein 4 family	51	['TVAGG3_0081410' 'TVAGG3_0085120' 'TVAGG3_0123790' 'TVAGG3_0124080' 'TVAGG3_0173010' 'TVAGG3_0216290' 'TVAGG3_0221410' 'TVAGG3_0241470' 'TVAGG3_0257350' 'TVAGG3_0304280' 'TVAGG3_0308180' 'TVAGG3_0341490' 'TVAGG3_0363390' 'TVAGG3_0379530' 'TVAGG3_0478830' 'TVAGG3_0485990' 'TVAGG3_0487810' 'TVAGG3_0490960' 'TVAGG3_0491100' 'TVAGG3_0494600' 'TVAGG3_0504200' 'TVAGG3_0505850' 'TVAGG3_0516250' 'TVAGG3…	43	8
ankyrin repeat domain-containing protein 49 family	1	['TVAGG3_1044970']	0	1
ankyrin repeat domain-containing protein 61 family	1	['TVAGG3_0985920']	1	0
Ankyrin repeat family	18	['TVAGG3_0061310' 'TVAGG3_0194140' 'TVAGG3_0203970' 'TVAGG3_0258190' 'TVAGG3_0487580' 'TVAGG3_0506760' 'TVAGG3_0548310' 'TVAGG3_0556280' 'TVAGG3_0591630' 'TVAGG3_0594430' 'TVAGG3_0707770' 'TVAGG3_0708320' 'TVAGG3_0746360' 'TVAGG3_0954640' 'TVAGG3_0986830' 'TVAGG3_0991670' 'TVAGG3_1056190' 'TVAGG3_1088270']	15	3
ankyrin repeat family A family	4	['TVAGG3_0569610' 'TVAGG3_0579830' 'TVAGG3_0592990' 'TVAGG3_0978340']	3	1
ankyrin repeat protein family	18	['TVAGG3_0179540' 'TVAGG3_0200920' 'TVAGG3_0263930' 'TVAGG3_0264130' 'TVAGG3_0267440' 'TVAGG3_0273760' 'TVAGG3_0283670' 'TVAGG3_0285300' 'TVAGG3_0341450' 'TVAGG3_0380750' 'TVAGG3_0427020' 'TVAGG3_0485370' 'TVAGG3_0493130' 'TVAGG3_0599840' 'TVAGG3_0926620' 'TVAGG3_0953670' 'TVAGG3_1023720' 'TVAGG3_1044450']	15	3
ankyrin repeat-containing family	2	['TVAGG3_0204220' 'TVAGG3_0341690']	2	0
ankyrin repeat-containing protein DDB G0279043 family	3	['TVAGG3_0318730' 'TVAGG3_0595660' 'TVAGG3_0666850']	2	1
ankyrin repeat, PH and SEC7 domain containing protein SECG-related family	2	['TVAGG3_0344880' 'TVAGG3_0505140']	1	1
ankyrin repeat, SAM and basic Leucine zipper domain-containing protein 1 family	1	['TVAGG3_0595760']	1	0
ankyrin repeats (3 copies)-containing protein	1	['TVAGG3_0049620']	1	0
ankyrin repeats (many copies)-containing protein	3	['TVAGG3_0182180' 'TVAGG3_0528760' 'TVAGG3_0996230']	3	0
antigen BSP-related family	21	['TVAGG3_0191770' 'TVAGG3_0213680' 'TVAGG3_0221120' 'TVAGG3_0266100' 'TVAGG3_0300240' 'TVAGG3_0355470' 'TVAGG3_0428050' 'TVAGG3_0487420' 'TVAGG3_0688020' 'TVAGG3_0717820' 'TVAGG3_0779460' 'TVAGG3_0833650' 'TVAGG3_0842120' 'TVAGG3_0876380' 'TVAGG3_0896380' 'TVAGG3_0906060' 'TVAGG3_0941060' 'TVAGG3_0954450' 'TVAGG3_1002460' 'TVAGG3_1006540' 'TVAGG3_1047090']	17	4
antiviral proteins family	1	['TVAGG3_0476010']	0	1
arfaptin homology (AH) domain/bar domain domain-containing protein	1	['TVAGG3_0978400']	1	0
armadillo (ARM) repeat-containing protein family	6	['TVAGG3_0050270' 'TVAGG3_0272400' 'TVAGG3_0505190' 'TVAGG3_0518420' 'TVAGG3_0520700' 'TVAGG3_0824230']	0	6
ATP binding	4	['TVAGG3_0039680' 'TVAGG3_0279170' 'TVAGG3_0414440' 'TVAGG3_0505280']	3	1
ATP transmembrane transporter protein	1	['TVAGG3_0088510']	0	1
ATP-dependent RNA helicase protein	2	['TVAGG3_0716600' 'TVAGG3_0716620']	2	0
ATPase activity, coupled to transmembrane movement of substances	8	['TVAGG3_0289440' 'TVAGG3_0289470' 'TVAGG3_0310660' 'TVAGG3_0310680' 'TVAGG3_0315460' 'TVAGG3_0350250' 'TVAGG3_0546890' 'TVAGG3_1070720']	6	2
attachment subunit-related family	3	['TVAGG3_0115520' 'TVAGG3_0214990' 'TVAGG3_0743390']	2	1
autophagy ACT C domain family	1	['TVAGG3_0909280']	0	1
bacterial hemolysins family	1	['TVAGG3_0392810']	1	0
Bap-like	10	[TVAGG3_0967060, TVAGG3_0665370, TVAGG3_0853220, TVAGG3_1020590, TVAGG3_0665540, TVAGG3_0665550, TVAGG3_1037470, TVAGG3_1037480, TVAGG3_0336250, TVAGG3_0967050]	10	0
BAP31/BAP29 transmembrane domain-containing protein family	1	['TVAGG3_0644730']	1	0
barbed-end actin filament uncapping	2	['TVAGG3_0436020' 'TVAGG3_0938330']	1	1
beta-lactamase family	1	['TVAGG3_0321420']	1	0
beta-sandwich domain of Sec23/24 family	1	['TVAGG3_1089310']	0	1
bifunctional inhibitor/lipid-transfer protein/seed storage 2s albumin superfamily protein family	14	['TVAGG3_0200110' 'TVAGG3_0322140' 'TVAGG3_0341600' 'TVAGG3_0351640' 'TVAGG3_0354260' 'TVAGG3_0369220' 'TVAGG3_0371300' 'TVAGG3_0463010' 'TVAGG3_0661410' 'TVAGG3_0672340' 'TVAGG3_0672490' 'TVAGG3_0695550' 'TVAGG3_0753330' 'TVAGG3_1077450']	13	1
biological adhesion protein	2	['TVAGG3_0334580' 'TVAGG3_0334590']	0	2
Bromo domain-containing protein [Source:UniProtKB/TrEMBL;Acc:A2E8H9]	1	['TVAGG3_0358940']	0	1
BTB and C-terminal Kelch family	1	['TVAGG3_0307710']	0	1
C2 domain family	2	['TVAGG3_0664220' 'TVAGG3_0351170']	2	0
C2H2-type domain-containing protein [Source:UniProtKB/TrEMBL;Acc:A2FDT4]	1	['TVAGG3_0371240']	1	0
CAAX prenyl protease 1 family	1	['TVAGG3_0404010']	1	0
Cadherin domain-containing protein [Source:UniProtKB/TrEMBL;Acc:A2EFT7]	1	['TVAGG3_0445380']	1	0
calcium ion-regulated exocytosis of neurotransmitter	1	['TVAGG3_0926140']	1	0
Calcium-binding protein, putative [Source:UniProtKB/TrEMBL;Acc:A2F881]	1	['TVAGG3_0736830']	1	0
CCCH zinc finger family	1	['TVAGG3_0029630']	1	0
cell redox homeostasis	2	['TVAGG3_0914580' 'TVAGG3_0941730']	2	0
cellular macromolecule catabolic process	2	['TVAGG3_0221380' 'TVAGG3_0222400']	2	0
cellular response to bisphenol A	1	['TVAGG3_0309580']	1	0
charged multivesicular body protein family	1	['TVAGG3_0744680']	1	0
choline transmembrane transporter protein	2	['TVAGG3_0302600' 'TVAGG3_1024360']	2	0
Choriogenin, putative [Source:UniProtKB/TrEMBL;Acc:A2F2E8]	1	['TVAGG3_0252970']	1	0
Chromo domain-containing protein [Source:UniProtKB/TrEMBL;Acc:A2EYW9]	1	['TVAGG3_0153060']	1	0
chromosome organization	1	['TVAGG3_0472060']	1	0
clathrin-coated pit assembly	1	['TVAGG3_0265470']	1	0
coagulation factor 5/8 C-terminal domain-containing protein family	5	['TVAGG3_0328260' 'TVAGG3_0439670' 'TVAGG3_0567290' 'TVAGG3_0567300' 'TVAGG3_1022110']	4	1
concanavalin A-like lectin/glucanases superfamily	1	['TVAGG3_0986290']	1	0
conserved domain protein family	1	['TVAGG3_0182880']	1	0
cupin domain-containing protein family	1	['TVAGG3_1029050']	1	0
cyclin domain-containing protein	1	['TVAGG3_0474640']	0	1
cyclin-dependent kinase inhibitor 2C-related family	43	['TVAGG3_0028610' 'TVAGG3_0043370' 'TVAGG3_0045150' 'TVAGG3_0085040' 'TVAGG3_0160620' 'TVAGG3_0204530' 'TVAGG3_0248830' 'TVAGG3_0248840' 'TVAGG3_0258440' 'TVAGG3_0318940' 'TVAGG3_0321070' 'TVAGG3_0321080' 'TVAGG3_0324890' 'TVAGG3_0325100' 'TVAGG3_0326410' 'TVAGG3_0350020' 'TVAGG3_0363090' 'TVAGG3_0390750' 'TVAGG3_0418610' 'TVAGG3_0428600' 'TVAGG3_0470450' 'TVAGG3_0471830' 'TVAGG3_0477420' 'TVAGG3…	37	6
cysteine biosynthetic process from serine	1	['TVAGG3_1045730']	1	0
cysteine proteinases family	1	['TVAGG3_0211020']	1	0
cysteine-type peptidase activity	1	['TVAGG3_0475680']	1	0
cysteine-type peptidase protein	3	['TVAGG3_0184750' 'TVAGG3_0342310' 'TVAGG3_0472120']	3	0
cytidine deaminase protein	1	['TVAGG3_1045000']	1	0
cytochrome B-C1 complex subunit 6, mitochondrial family	13	['TVAGG3_0039570' 'TVAGG3_0125040' 'TVAGG3_0132230' 'TVAGG3_0162630' 'TVAGG3_0306590' 'TVAGG3_0339080' 'TVAGG3_0361140' 'TVAGG3_0609290' 'TVAGG3_0766270' 'TVAGG3_0798160' 'TVAGG3_0829630' 'TVAGG3_0893330' 'TVAGG3_0979350']	9	4
cytolysis	1	['TVAGG3_0240580']	1	0
D-erythro-sphingosine kinase protein	1	['TVAGG3_0615420']	1	0
DDE endonuclease family	3	['TVAGG3_0004080' 'TVAGG3_0448540' 'TVAGG3_0459200']	2	1
DED domain-containing protein [Source:UniProtKB/TrEMBL;Acc:A2FEV7]	1	['TVAGG3_0702670']	1	0
DENN domain-containing family	1	['TVAGG3_0404120']	1	0
diflavin flavoprotein A 2-related family	1	['TVAGG3_0421620']	1	0
disulfide-isomerase C17h9.14C-related family	1	['TVAGG3_0869250']	0	1
DNA binding	2	['TVAGG3_0337580' 'TVAGG3_0941760']	2	0
DNA-directed 5'-3' RNA polymerase protein	3	['TVAGG3_0175980' 'TVAGG3_0273880' 'TVAGG3_0274290']	3	0
DnaK protein [Source:UniProtKB/TrEMBL;Acc:A2E9V6]	1	['TVAGG3_0221330']	0	1
domain of unknown function (DUF3447)	2	['TVAGG3_0045160' 'TVAGG3_0725620']	2	0
dual specificity protein kinase family	1	['TVAGG3_0883220']	1	0
E2F TDP 2 family	1	['TVAGG3_0302750']	1	0
e2F-like (mammalian transcription factor) family	2	['TVAGG3_0213590' 'TVAGG3_0423850']	2	0
E2F/DP family winged-helix DNA-binding domain-containing protein [Source:UniProtKB/TrEMBL;Acc:A2FLY2]	1	['TVAGG3_0963240']	1	0
EamA-like transporter family	1	['TVAGG3_0758180']	1	0
endonuclease protein	4	['TVAGG3_0496300' 'TVAGG3_0539280' 'TVAGG3_0539290' 'TVAGG3_0363940']	4	0
enolase	1	['TVAGG3_0309560']	1	0
ENTH domain-containing protein [Source:UniProtKB/TrEMBL;Acc:A2ESH8]	1	['TVAGG3_0277750']	1	0
EP4 subtype prostaglandin E2 receptor binding	2	['TVAGG3_0046980' 'TVAGG3_0232970']	1	1
ephrin receptor A1 protein tyrosine kinase transmembrane domain-containing protein	1	['TVAGG3_0567130']	1	0
ethanolamine kinase protein	1	['TVAGG3_0933980']	0	1
experimental autoimmune prostatitis antigen 2-related family	4	['TVAGG3_0292100' 'TVAGG3_0299890' 'TVAGG3_0761530' 'TVAGG3_0761540']	3	1
expressed protein family	1	['TVAGG3_0345030']	1	0
F5/8 type C domain-containing protein [Source:UniProtKB/TrEMBL;Acc:A2DH67]	1	['TVAGG3_0677010']	1	0
Family of unknown function (DUF5765) family	1	['TVAGG3_0725520']	1	0
family protein-related family	1	['TVAGG3_0385560']	1	0
FAS-associated protein family	1	['TVAGG3_0652430']	1	0
fatty-acyl-CoA binding	1	['TVAGG3_0812710']	1	0
Fimbriae-associated protein, putative [Source:UniProtKB/TrEMBL;Acc:A2FCV0]	1	['TVAGG3_0203410']	1	0
fimbrin/plastin family	1	['TVAGG3_0212000']	1	0
flavodoxin-like fold	1	['TVAGG3_0583440']	1	0
flavoprotein family	1	['TVAGG3_0080430']	1	0
FLYWCH-type domain-containing protein	2	['TVAGG3_0693510' 'TVAGG3_1051640']	2	0
FMN binding	1	['TVAGG3_0630940']	1	0
GABA-A receptor epsilon, putative [Source:UniProtKB/TrEMBL;Acc:A2E0T1]	1	['TVAGG3_0325500']	0	1
galactose mutarotase like domain-containing protein	1	['TVAGG3_0181350']	1	0
galactose-binding domain-like family	2	['TVAGG3_0439620' 'TVAGG3_0791670']	1	1
Gamma-gliadin	7	['TVAGG3_0618560', 'TVAGG3_0524330', 'TVAGG3_0748110', 'TVAGG3_0372410', 'TVAGG3_0835490', 'TVAGG3_0535650', 'TVAGG3_0036900']	2	5
GEO04055P1 family	1	['TVAGG3_0411320']	1	0
glucokinase family	1	['TVAGG3_0359720']	1	0
glucose import	7	['TVAGG3_0267300' 'TVAGG3_0374990' 'TVAGG3_0664460' 'TVAGG3_0679410' 'TVAGG3_0914360' 'TVAGG3_0961030' 'TVAGG3_0995700']	5	2
glutamine synthetase family	1	['TVAGG3_0479970']	1	0
glutenin, high molecular weight subunit PW212-related protein family	3	['TVAGG3_0496280' 'TVAGG3_0496290' 'TVAGG3_0996410']	3	0
glycine-rich protein family	4	['TVAGG3_0328950' 'TVAGG3_0445400' 'TVAGG3_0892530' 'TVAGG3_1005880']	3	1
glycoprotein 38 family	13	['TVAGG3_0249200' 'TVAGG3_0295360' 'TVAGG3_0296130' 'TVAGG3_0297980' 'TVAGG3_0298100' 'TVAGG3_0299420' 'TVAGG3_0565960' 'TVAGG3_0566360' 'TVAGG3_0688060' 'TVAGG3_0695630' 'TVAGG3_0712740' 'TVAGG3_0775660' 'TVAGG3_0827930']	9	4
glycosyl hydrolases related to GH101 family, GH129 family	1	['TVAGG3_0371210']	0	1
glycosyltransferase family	3	['TVAGG3_0136440' 'TVAGG3_0648700' 'TVAGG3_0021540']	3	0
Golgi vesicle docking protein family	1	['TVAGG3_0198760']	1	0
GTP binding	2	['TVAGG3_0366850' 'TVAGG3_0545250']	1	1
GTPase protein	7	['TVAGG3_0000690' 'TVAGG3_0364350' 'TVAGG3_0459030' 'TVAGG3_1002140' 'TVAGG3_1006600' 'TVAGG3_1012170' 'TVAGG3_1024260']	4	3
guanyl-nucleotide exchange factor protein	2	['TVAGG3_0507660' 'TVAGG3_1040390']	1	1
guanylate cyclase protein	7	['TVAGG3_0311040' 'TVAGG3_0334760' 'TVAGG3_0700790' 'TVAGG3_0708120' 'TVAGG3_0716050' 'TVAGG3_0990980' 'TVAGG3_1075700']	6	1
HAT C-terminal dimerisation domain-containing protein [Source:UniProtKB/TrEMBL;Acc:A2FTX8]	1	['TVAGG3_0130340']	1	0
HECT domain-containing protein [Source:UniProtKB/TrEMBL;Acc:A2DZU3]	2	['TVAGG3_0536950' 'TVAGG3_0866890']	2	0
helicase protein	4	['TVAGG3_1065720' 'TVAGG3_1065730' 'TVAGG3_0716610' 'TVAGG3_1065750']	4	0
histidine phosphatase superfamily (branch 2) family	1	['TVAGG3_0416840']	1	0
histone serine kinase protein	1	['TVAGG3_1041910']	0	1
histone-lysine N-methyltransferase family	5	['TVAGG3_0037070' 'TVAGG3_0407230' 'TVAGG3_0506740' 'TVAGG3_0812720' 'TVAGG3_0839340']	3	2
histone, subunit A domain-containing protein	1	['TVAGG3_0979950']	0	1
HMG-box family	2	['TVAGG3_0284120' 'TVAGG3_1023680']	2	0
HNH endonuclease family	17	['TVAGG3_0352600' 'TVAGG3_0366610' 'TVAGG3_0440940' 'TVAGG3_0484420' 'TVAGG3_0740910' 'TVAGG3_0501810' 'TVAGG3_0510760' 'TVAGG3_0519510' 'TVAGG3_0553700' 'TVAGG3_0553940' 'TVAGG3_0566640' 'TVAGG3_0620140' 'TVAGG3_0755310' 'TVAGG3_0823520' 'TVAGG3_0844710' 'TVAGG3_0845000' 'TVAGG3_0859810']	14	3
homeodomain-like family	2	['TVAGG3_0262350' 'TVAGG3_0864790']	2	0
HSP20-like chaperones family	1	['TVAGG3_0247050']	0	1
hydrolase family	1	['TVAGG3_0644310']	1	0
hyphally regulated cell wall protein 1 family	1	['TVAGG3_0462730']	1	0
Ig-like domain-containing protein [Source:UniProtKB/TrEMBL;Acc:A2ETL3]	2	['TVAGG3_0403950' 'TVAGG3_0858880']	2	0
IgGFc-binding protein N-terminal domain-containing protein [Source:UniProtKB/TrEMBL;Acc:A2D9Z8]	1	['TVAGG3_0265710']	0	1
immunoglobulins domain-containing protein	1	['TVAGG3_0552700']	1	0
Importin N-terminal domain-containing protein [Source:UniProtKB/TrEMBL;Acc:A2FGA7]	1	['TVAGG3_0623020']	1	0
Initiator binding domain-containing protein	11	['TVAGG3_0998240' 'TVAGG3_0695320' 'TVAGG3_0696390' 'TVAGG3_0201110' 'TVAGG3_0980930' 'TVAGG3_0894090' 'TVAGG3_0442480' 'TVAGG3_0496010' 'TVAGG3_1075520' 'TVAGG3_0193080' 'TVAGG3_0816850' ]	11	0
integrase catalytic region-containing protein	1	['TVAGG3_0958850']	1	0
integrase core domain-containing protein	4	['TVAGG3_0652210' 'TVAGG3_0689850' 'TVAGG3_1059550' 'TVAGG3_1062520']	3	1
intracellular auxin transport	1	['TVAGG3_0089180']	0	1
intracellular sterol transport	2	['TVAGG3_0657970' 'TVAGG3_0659650']	2	0
IQ calmodulin-binding motif family protein [Source:UniProtKB/TrEMBL;Acc:A2DGE2]	1	['TVAGG3_0966360']	0	1
islet amyloid polypeptide processing	1	['TVAGG3_1036210']	1	0
KATNIP domain-containing protein [Source:UniProtKB/TrEMBL;Acc:A2E437]	2	['TVAGG3_0703500' 'TVAGG3_0665590']	2	0
Kexin-like serine endoproteas, putative [Source:UniProtKB/TrEMBL;Acc:A2E6D7]	1	['TVAGG3_0418140']	0	1
Latent nuclear antigen, putative [Source:UniProtKB/TrEMBL;Acc:A2F0Q1]	1	['TVAGG3_1090250']	1	0
leishmanolysin-like peptidase family	1	['TVAGG3_0650010']	1	0
leucine zipper domain family	1	['TVAGG3_0871310']	1	0
leucine-rich repeats (6 copies)-containing protein	16	['TVAGG3_0028480' 'TVAGG3_0218190' 'TVAGG3_0247970' 'TVAGG3_0247980' 'TVAGG3_0359780' 'TVAGG3_0428080' 'TVAGG3_0767700' 'TVAGG3_0792280' 'TVAGG3_0834040' 'TVAGG3_0913900' 'TVAGG3_0924540' 'TVAGG3_1032810' 'TVAGG3_1041170' 'TVAGG3_1047160' 'TVAGG3_1056270' 'TVAGG3_1056280']	16	0
LIM domain containing protein family	1	['TVAGG3_0203990']	1	0
Linker histone H1 and H5 family protein [Source:UniProtKB/TrEMBL;Acc:A2EZI2]	1	['TVAGG3_0657580']	1	0
lipid binding	4	['TVAGG3_0218510' 'TVAGG3_0703150' 'TVAGG3_0860750' 'TVAGG3_1051410']	3	1
lipid transport	1	['TVAGG3_0583560']	1	0
lipoteichoic acid synthase family	1	['TVAGG3_0507390']	0	1
LisH domain-containing protein [Source:UniProtKB/TrEMBL;Acc:A2E7E8]	1	['TVAGG3_0832050']	0	1
Listeria-Bacteroides repeat domain (List Bact rpt) family	1	['TVAGG3_0966330']	1	0
long chain fatty acid--CoA ligase family	1	['TVAGG3_0742610']	1	0
LP04239P family	7	['TVAGG3_0098030' 'TVAGG3_0125550' 'TVAGG3_0197910' 'TVAGG3_0279930' 'TVAGG3_0366730' 'TVAGG3_0366780' 'TVAGG3_0766710']	6	1
lung seven transmembrane receptor family	1	['TVAGG3_0473580']	1	0
lyase-related-related family	1	['TVAGG3_0445460']	1	0
Lys63-specific deubiquitinase protein	1	['TVAGG3_0360530']	1	0
LysM domain-containing protein	1	['TVAGG3_0737080']	1	0
M-phase inducer phosphatase dual specificity phosphatase cdc25 family	1	['TVAGG3_0449220']	0	1
M60 like 2 family	1	['TVAGG3_0047210']	1	0
Macroglobulin domain-containing protein [Source:UniProtKB/TrEMBL;Acc:A2GN43]	1	['TVAGG3_0402960']	1	0
Major Facilitator Superfamily (MFS) general substrate transporter family	1	['TVAGG3_0214550']	0	1
mannose-6-phosphate isomerase, class I	1	['TVAGG3_0320070']	1	0
MAP kinase kinase kinase protein	1	['TVAGG3_0795510']	1	0
MAP kinase kinase protein	1	['TVAGG3_0464370']	1	0
Mar1 transposase	4	['TVAGG3_0648910' 'TVAGG3_0412010' 'TVAGG3_0463000' 'TVAGG3_0659470']	4	0
Mariner transposase	1	['TVAGG3_1041240']	0	1
mature ribosome assembly	1	['TVAGG3_1038740']	0	1
MazG nucleotide pyrophosphohydrolase domain-containing protein	11	['TVAGG3_0174270' 'TVAGG3_0237230' 'TVAGG3_0282210' 'TVAGG3_0521530' 'TVAGG3_0574920' 'TVAGG3_0578590' 'TVAGG3_0792630' 'TVAGG3_0814110' 'TVAGG3_0829330' 'TVAGG3_0886760' 'TVAGG3_0904640']	9	2
membrane-spanning 4-domains subfamily A MS4A -related family	5	['TVAGG3_0458210' 'TVAGG3_0652220' 'TVAGG3_0919460' 'TVAGG3_0924960' 'TVAGG3_0928140']	5	0
metallo-beta-lactamase superfamily	1	['TVAGG3_0194100']	1	0
metallo-hydrolase/oxidoreductase family	1	['TVAGG3_0261280']	1	0
Metallothionein [Source:UniProtKB/TrEMBL;Acc:A2GAV0]	1	['TVAGG3_0218460']	1	0
microtubule binding	1	['TVAGG3_0427460']	1	0
mRNA splicing, via spliceosome	2	['TVAGG3_0179660' 'TVAGG3_0561100']	0	2
MULE transposase domain-containing protein	31	['TVAGG3_0003900' 'TVAGG3_0022860' 'TVAGG3_0056860' 'TVAGG3_0065230' 'TVAGG3_0067230' 'TVAGG3_0075260' 'TVAGG3_0113480' 'TVAGG3_0126110' 'TVAGG3_0156870' 'TVAGG3_0169460' 'TVAGG3_0299800' 'TVAGG3_0352510' 'TVAGG3_0378640' 'TVAGG3_0378690' 'TVAGG3_0387570' 'TVAGG3_0395140' 'TVAGG3_0553640' 'TVAGG3_0618910' 'TVAGG3_0621710' 'TVAGG3_0697680' 'TVAGG3_0758240' 'TVAGG3_0768370' 'TVAGG3_0801670' 'TVAGG3…	24	7
multidrug resistance protein YPNP-related family	4	['TVAGG3_0595550' 'TVAGG3_0595560' 'TVAGG3_0683790' 'TVAGG3_0936620']	3	1
myo-inositol hexakisphosphate metabolic process	1	['TVAGG3_0104280']	0	1
myotrophin family	6	['TVAGG3_0221750' 'TVAGG3_0284830' 'TVAGG3_0388160' 'TVAGG3_0547670' 'TVAGG3_0931290' 'TVAGG3_1030020']	5	1
NAD(P)H-binding	1	['TVAGG3_0980660']	0	1
Nbl1 / Borealin N terminal family	1	['TVAGG3_0916080']	1	0
negative regulation of peptidyl-cysteine S-nitrosylation	1	['TVAGG3_0015420']	1	0
negative regulation of response to water deprivation	1	['TVAGG3_0683150']	1	0
nerve growth factor signaling pathway	3	['TVAGG3_0235570' 'TVAGG3_0367760' 'TVAGG3_0806260']	3	0
Nfx1-type zinc finger-containing protein family	3	['TVAGG3_0289950' 'TVAGG3_0969710' 'TVAGG3_0969720']	2	1
nicotinate phosphoribosyltransferase family	1	['TVAGG3_1012020']	1	0
nitrile biosynthetic process	1	['TVAGG3_1045020']	1	0
nitroreductase family protein	2	['TVAGG3_0444150' 'TVAGG3_0873820']	1	1
NO mechanoreceptor potential C, isoform D-related family	1	['TVAGG3_0211700']	1	0
NTF2-like family	1	['TVAGG3_0591180']	1	0
Nucleoplasmin-like domain-containing protein [Source:UniProtKB/TrEMBL;Acc:A2FGX1]	1	['TVAGG3_1056300']	1	0
nucleotide-diphospho-sugar transferases family	2	['TVAGG3_0974250' 'TVAGG3_1037610']	1	1
O-acyltransferase protein	1	['TVAGG3_0764140']	1	0
organellar and viral DNA polymerase type B	1	['TVAGG3_0376150']	0	1
oxidoreductase activity, acting on NAD(P)H, oxygen as acceptor	1	['TVAGG3_0891880']	1	0
oxidoreductase protein	2	['TVAGG3_0654040' 'TVAGG3_0792210']	2	0
PA14 domain-containing protein [Source:UniProtKB/TrEMBL;Acc:A2EK82]	1	['TVAGG3_0838670']	1	0
palmitoyl-(protein) hydrolase protein	1	['TVAGG3_0258640']	1	0
pantothenate kinase protein	1	['TVAGG3_0436900']	1	0
paraquat-inducible protein A family	1	['TVAGG3_0491780']	0	1
pectin lyase-like family	3	['TVAGG3_0239680' 'TVAGG3_0659460' 'TVAGG3_0969730']	1	2
peptidyl-prolyl cis-trans isomerase protein	1	['TVAGG3_0391120']	0	1
peptidyl-tyrosine autophosphorylation	1	['TVAGG3_0839260']	0	1
periplasmic beta-glucosidase-related family	1	['TVAGG3_0986910']	1	0
peroxisomal membrane protein PEX13 family	1	['TVAGG3_0623620']	1	0
PH domain-like family	2	['TVAGG3_0678700' 'TVAGG3_1044950']	2	0
phenolic acid decarboxylase (PAD) family	1	['TVAGG3_1002480']	1	0
phosphatidate phosphatase protein	1	['TVAGG3_0603480']	0	1
phosphatidylinositol transporter protein	1	['TVAGG3_0979510']	0	1
phosphodiesterase HL family	1	['TVAGG3_0452810']	1	0
phosphoglucosamine mutase family	1	['TVAGG3_0946360']	0	1
phosphoprotein phosphatase protein	17	['TVAGG3_0046920' 'TVAGG3_0076300' 'TVAGG3_0155940' 'TVAGG3_0253510' 'TVAGG3_0309590' 'TVAGG3_0379660' 'TVAGG3_0438150' 'TVAGG3_0445640' 'TVAGG3_0483760' 'TVAGG3_0613060' 'TVAGG3_0644390' 'TVAGG3_0671490' 'TVAGG3_0697450' 'TVAGG3_0764840' 'TVAGG3_0976510' 'TVAGG3_1008070' 'TVAGG3_1025120']	11	6
Piezo-type mechanosensitive ion channel component family	1	['TVAGG3_0956780']	1	0
positive regulation of catalytic activity protein	2	['TVAGG3_0712560' 'TVAGG3_0996800']	1	1
positive regulation of cell cycle G2/M phase transition	1	['TVAGG3_0832130']	1	0
positive regulation of cilium movement	1	['TVAGG3_0655190']	1	0
positive regulation of myosin-light-chain-phosphatase protein	1	['TVAGG3_0350050']	1	0
Post-SET domain-containing protein [Source:UniProtKB/TrEMBL;Acc:A2E1Q9]	1	['TVAGG3_0304240']	1	0
Potassium Channel Kv1.1, Chain A domain-containing protein	1	['TVAGG3_0186370']	1	0
PQ-loop repeat-containing protein 1-like protein family	1	['TVAGG3_0303250']	1	0
profilin (actin-binding protein) family	1	['TVAGG3_0269500']	1	0
proline-rich extensin signature family	1	['TVAGG3_0564630']	1	0
proprotein convertase-related family	1	['TVAGG3_0812270']	1	0
proteasome regulatory particle assembly	31	['TVAGG3_0120670' 'TVAGG3_0124100' 'TVAGG3_0155590' 'TVAGG3_0179460' 'TVAGG3_0179500' 'TVAGG3_0183510' 'TVAGG3_0188190' 'TVAGG3_0231440' 'TVAGG3_0248820' 'TVAGG3_0281510' 'TVAGG3_0319130' 'TVAGG3_0390740' 'TVAGG3_0407760' 'TVAGG3_0487470' 'TVAGG3_0492930' 'TVAGG3_0505130' 'TVAGG3_0517690' 'TVAGG3_0536830' 'TVAGG3_0543570' 'TVAGG3_0544210' 'TVAGG3_0550820' 'TVAGG3_0558730' 'TVAGG3_0580880' 'TVAGG3…	25	6
protein folding	1	['TVAGG3_0014820']	0	1
protein kinase C protein	1	['TVAGG3_0193100']	1	0
protein kinase protein	8	['TVAGG3_0250700' 'TVAGG3_0278810' 'TVAGG3_0304200' 'TVAGG3_0350030' 'TVAGG3_0386190' 'TVAGG3_0391090' 'TVAGG3_0509710' 'TVAGG3_0723740']	8	0
protein kinase superfamily	1	['TVAGG3_0804830']	1	0
protein modification by small protein conjugation	1	['TVAGG3_0154630']	1	0
protein of unknown function (DUF1981) family	1	['TVAGG3_0577780']	1	0
protein of unknown function (DUF3447)	28	['TVAGG3_0031720' 'TVAGG3_0058000' 'TVAGG3_0172050' 'TVAGG3_0230780' 'TVAGG3_0470440' 'TVAGG3_0487490' 'TVAGG3_0512740' 'TVAGG3_0514320' 'TVAGG3_0544050' 'TVAGG3_0561080' 'TVAGG3_0583570' 'TVAGG3_0594440' 'TVAGG3_0594470' 'TVAGG3_0608490' 'TVAGG3_0690630' 'TVAGG3_0773930' 'TVAGG3_0839570' 'TVAGG3_0864050' 'TVAGG3_0925120' 'TVAGG3_0936190' 'TVAGG3_0951030' 'TVAGG3_0953730' 'TVAGG3_0957920' 'TVAGG3…	16	12
protein of unknown function (DUF4625) family	1	['TVAGG3_0967040']	1	0
protein of unknown function, DUF1349 family	1	['TVAGG3_0340940']	1	0
protein of unknown function, DUF563 family	1	['TVAGG3_0982010']	0	1
protein phosphatase 2A family, catalytic domain family	1	['TVAGG3_0892460']	1	0
protein phosphatase regulator protein	1	['TVAGG3_0964920']	1	0
protein polyubiquitination	2	['TVAGG3_0741070' 'TVAGG3_1065710']	2	0
protein serine/threonine kinase protein	29	['TVAGG3_0045500' 'TVAGG3_0153630' 'TVAGG3_0166640' 'TVAGG3_0178660' 'TVAGG3_0186290' 'TVAGG3_0201400' 'TVAGG3_0218230' 'TVAGG3_0283780' 'TVAGG3_0299880' 'TVAGG3_0361870' 'TVAGG3_0380220' 'TVAGG3_0516000' 'TVAGG3_0559310' 'TVAGG3_0607030' 'TVAGG3_0613270' 'TVAGG3_0654010' 'TVAGG3_0657560' 'TVAGG3_0692010' 'TVAGG3_0701450' 'TVAGG3_0717530' 'TVAGG3_0914350' 'TVAGG3_0936540' 'TVAGG3_0941600' 'TVAGG3…	26	3
protein ubiquitination	69	['TVAGG3_0007800' 'TVAGG3_0049820' 'TVAGG3_0058590' 'TVAGG3_0058950' 'TVAGG3_0105330' 'TVAGG3_0177780' 'TVAGG3_0185070' 'TVAGG3_0185080' 'TVAGG3_0193640' 'TVAGG3_0223120' 'TVAGG3_0271630' 'TVAGG3_0278580' 'TVAGG3_0288350' 'TVAGG3_0291480' 'TVAGG3_0302970' 'TVAGG3_0308010' 'TVAGG3_0319140' 'TVAGG3_0326210' 'TVAGG3_0334660' 'TVAGG3_0337670' 'TVAGG3_0345110' 'TVAGG3_0363910' 'TVAGG3_0381130' 'TVAGG3…	59	10
pseudogene	29	['TVAGG3_0015330' 'TVAGG3_0172060' 'TVAGG3_0283870' 'TVAGG3_0286240' 'TVAGG3_0295210' 'TVAGG3_0295900' 'TVAGG3_0318060' 'TVAGG3_0350540' 'TVAGG3_0378720' 'TVAGG3_0390220' 'TVAGG3_0398670' 'TVAGG3_0506820' 'TVAGG3_0567110' 'TVAGG3_0611690' 'TVAGG3_0612580' 'TVAGG3_0648240' 'TVAGG3_0729570' 'TVAGG3_0924780' 'TVAGG3_0968970' 'TVAGG3_0970340' 'TVAGG3_0990990' 'TVAGG3_1003040' 'TVAGG3_1047500' 'TVAGG3…	18	11
pseudouridine 5'-phosphatase protein	1	['TVAGG3_0737640']	1	0
putative selenium metabolism protein SSNA family	1	['TVAGG3_1013770']	1	0
Rab-GTPase-TBC domain family	1	['TVAGG3_0330460']	1	0
Rad50 family	1	['TVAGG3_0916830']	1	0
Ras-GEF domain-containing protein [Source:UniProtKB/TrEMBL;Acc:A2DQZ5]	1	['TVAGG3_0694220']	1	0
regulation of ARF protein signal transduction	1	['TVAGG3_0577790']	1	0
regulation of cell shape	1	['TVAGG3_1007960']	0	1
regulation of choline O-acetyltransferase protein	22	['TVAGG3_0233570' 'TVAGG3_0257070' 'TVAGG3_0257080' 'TVAGG3_0323880' 'TVAGG3_0359530' 'TVAGG3_0378670' 'TVAGG3_0384640' 'TVAGG3_0384890' 'TVAGG3_0385650' 'TVAGG3_0436910' 'TVAGG3_0519270' 'TVAGG3_0564620' 'TVAGG3_0612090' 'TVAGG3_0649870' 'TVAGG3_0649880' 'TVAGG3_0650000' 'TVAGG3_0677080' 'TVAGG3_0839920' 'TVAGG3_0839930' 'TVAGG3_0971680' 'TVAGG3_1004460' 'TVAGG3_1053660']	20	2
regulation of protein import into mitochondrial outer membrane	1	['TVAGG3_0392770']	1	0
regulation of response to stimulus	4	['TVAGG3_0734470' 'TVAGG3_0792250' 'TVAGG3_0860130' 'TVAGG3_1014330']	3	1
regulation of vesicle fusion	1	['TVAGG3_0562390']	0	1
RelA-associated inhibitor family	1	['TVAGG3_0198340']	1	0
Reticulon-like protein [Source:UniProtKB/TrEMBL;Acc:A2D7C6]	1	['TVAGG3_0992680']	1	0
retrograde trans-synaptic signaling by lipid	1	['TVAGG3_0337760']	1	0
retrograde vesicle-mediated transport, Golgi to ER	1	['TVAGG3_0262390']	0	1
Rho GDP-dissociation inhibitor protein	1	['TVAGG3_0304410']	1	0
ribonuclease H-like family	4	['TVAGG3_0197930' 'TVAGG3_0919810' 'TVAGG3_0933260' 'TVAGG3_1008140']	2	2
ribonuclease inhibitor domain-containing protein	21	['TVAGG3_0162010' 'TVAGG3_0257090' 'TVAGG3_0261030' 'TVAGG3_0305680' 'TVAGG3_0318040' 'TVAGG3_0321880' 'TVAGG3_0520600' 'TVAGG3_0654480' 'TVAGG3_0730040' 'TVAGG3_0740920' 'TVAGG3_0767690' 'TVAGG3_0767710' 'TVAGG3_0812300' 'TVAGG3_0834050' 'TVAGG3_0905950' 'TVAGG3_0905980' 'TVAGG3_0905990' 'TVAGG3_0937110' 'TVAGG3_0941050' 'TVAGG3_1045290' 'TVAGG3_1045310']	18	3
ribosome binding protein-1 family	1	['TVAGG3_0049630']	1	0
Ricin B-like lectins family	1	['TVAGG3_0397640']	1	0
Right handed beta helix domain-containing protein	12	[TVAGG3_0677130, TVAGG3_0880370, TVAGG3_0657780, TVAGG3_0372980, TVAGG3_0826460, TVAGG3_0617780, TVAGG3_0199260, TVAGG3_0614040, TVAGG3_0269420, TVAGG3_0746160, TVAGG3_0419340]	12	0
RING-type domain-containing protein [Source:UniProtKB/TrEMBL;Acc:A2ET43]	1	['TVAGG3_0468180']	1	0
RNA binding	3	['TVAGG3_0371250' 'TVAGG3_0371260' 'TVAGG3_0989310']	3	0
RNA ligase (ATP) protein	2	['TVAGG3_0954160' 'TVAGG3_0969220']	2	0
RNA polymerase II transcription regulator recruiting protein	46	['TVAGG3_0012020' 'TVAGG3_0029610' 'TVAGG3_0037110' 'TVAGG3_0045510' 'TVAGG3_0169690' 'TVAGG3_0192150' 'TVAGG3_0198080' 'TVAGG3_0201370' 'TVAGG3_0201870' 'TVAGG3_0258620' 'TVAGG3_0263110' 'TVAGG3_0285690' 'TVAGG3_0286380' 'TVAGG3_0323540' 'TVAGG3_0354430' 'TVAGG3_0365540' 'TVAGG3_0423040' 'TVAGG3_0427690' 'TVAGG3_0459810' 'TVAGG3_0460710' 'TVAGG3_0460940' 'TVAGG3_0477410' 'TVAGG3_0478490' 'TVAGG3…	46	0
RNA recognition motif RRM domain containing protein family	1	['TVAGG3_0707470']	1	0
RNA recognition motif-containing family	1	['TVAGG3_0666740']	1	0
rubrerythrin family	1	['TVAGG3_0508870']	1	0
S-adenosyl-l-methionine-dependent methyltransferase yktd-related family	1	['TVAGG3_1031970']	1	0
S-layer like family, C-terminal region-containing protein	1	['TVAGG3_0077140']	1	0
SCA1 complex scaffold protein SCAA family	1	['TVAGG3_0837930']	1	0
SCP domain-containing protein [Source:UniProtKB/TrEMBL;Acc:A2ELB7]	1	['TVAGG3_0274280']	1	0
secreted protein-related family	2	['TVAGG3_0042470' 'TVAGG3_0600830']	1	1
serine-type endopeptidase protein	8	['TVAGG3_0043560' 'TVAGG3_0420620' 'TVAGG3_0460410' 'TVAGG3_0486590' 'TVAGG3_0508910' 'TVAGG3_0681550' 'TVAGG3_0681560' 'TVAGG3_1036200']	8	0
Serine/threonine-protein kinase C, putative [Source:UniProtKB/TrEMBL;Acc:A2EKB2]	1	['TVAGG3_0772700']	1	0
seven transmembrane protein 1-related family	1	['TVAGG3_0371050']	1	0
sialidase 1 (lysosomal sialidase) family	1	['TVAGG3_0069430']	1	0
single helix bin domain-containing protein	1	['TVAGG3_0703140']	1	0
SLEI family protein family	1	['TVAGG3_0968850']	1	0
small GTPase superfamily, Arf family	1	['TVAGG3_1015600']	1	0
solute carrier family 35 member F6 family	1	['TVAGG3_0752000']	1	0
spectrin binding	77	['TVAGG3_0046990' 'TVAGG3_0059100' 'TVAGG3_0192730' 'TVAGG3_0204520' 'TVAGG3_0214380' 'TVAGG3_0228430' 'TVAGG3_0251990' 'TVAGG3_0265680' 'TVAGG3_0269590' 'TVAGG3_0272970' 'TVAGG3_0283610' 'TVAGG3_0283680' 'TVAGG3_0314940' 'TVAGG3_0318950' 'TVAGG3_0319880' 'TVAGG3_0323090' 'TVAGG3_0326220' 'TVAGG3_0326420' 'TVAGG3_0335530' 'TVAGG3_0337250' 'TVAGG3_0345120' 'TVAGG3_0373300' 'TVAGG3_0382910' 'TVAGG3…	58	19
sperm-tail PG-rich repeat-containing protein	1	['TVAGG3_0357980']	1	0
spore coat polysaccharide biosynthesis protein SpsA, Chain A domain-containing protein	1	['TVAGG3_0207010']	1	0
STKc AGC domain-containing protein	1	['TVAGG3_0265940']	0	1
STKc GSK3 domain-containing protein	1	['TVAGG3_0045750']	1	0
STKc MAST like domain-containing protein	1	['TVAGG3_0989110']	1	0
STKc ROCK NDR like domain-containing protein	3	['TVAGG3_0767550' 'TVAGG3_0798530' 'TVAGG3_0812840']	2	1
succinate transmembrane transporter protein	1	['TVAGG3_0894560']	0	1
sucrose transmembrane transporter protein	1	['TVAGG3_0191840']	1	0
sulfatase family	1	['TVAGG3_1039980']	1	0
SUN domain-containing protein [Source:UniProtKB/TrEMBL;Acc:A2F613]	1	['TVAGG3_0579120']	1	0
Surface antigen BspA-like	5	['TVAGG3_0683380' 'TVAGG3_0252990' 'TVAGG3_0037140' 'TVAGG3_0037150' 'TVAGG3_0254980']	5	0
surface antigen family	4	['TVAGG3_0073660' 'TVAGG3_0787300' 'TVAGG3_0812540' 'TVAGG3_1041450']	3	1
T-Q ester bond containing domain-containing protein [Source:UniProtKB/TrEMBL;Acc:A2GDX3]	1	['TVAGG3_0299430']	1	0
TBC domain-containing protein kinase-like protein family	1	['TVAGG3_1032630']	0	1
TBP aldolase IIB domain protein domain-containing protein	1	['TVAGG3_0960830']	1	0
temperature-gated cation channel protein	1	['TVAGG3_0561230']	0	1
tetratricopeptide repeat domain domain-containing protein	1	['TVAGG3_0558760']	1	0
THH1/TOM1/TOM3 domain-containing protein [Source:UniProtKB/TrEMBL;Acc:A2DD81]	1	['TVAGG3_0987330']	1	0
thioredoxin-disulfide reductase protein	1	['TVAGG3_0315040']	1	0
threonine synthase protein	1	['TVAGG3_0108850']	1	0
tissue development protein family	2	['TVAGG3_0741040' 'TVAGG3_1065740']	2	0
transcription factor, enhancer of yellow 2 family	1	['TVAGG3_0658040']	1	0
transcription-initiator DNA-binding domain ibd family	6	['TVAGG3_0011370' 'TVAGG3_0649430' 'TVAGG3_0657790' 'TVAGG3_0764640' 'TVAGG3_0770940' 'TVAGG3_0985700']	6	0
transforming growth factor beta regulated gene 1 family protein	1	['TVAGG3_0362160']	0	1
Transmembrane protein	3	['TVAGG3_0392740' 'TVAGG3_0583510' 'TVAGG3_0720460']	3	0
transmembrane protein 151-like protein family	1	['TVAGG3_0588000']	1	0
transposase-related family	3	['TVAGG3_0268960' 'TVAGG3_0779550' 'TVAGG3_0536280']	3	0
tRNA (uracil) methyltransferase protein	1	['TVAGG3_0919850']	1	0
tubby c-terminal domain-like family	1	['TVAGG3_0877010']	1	0
tweety family	2	['TVAGG3_0337630' 'TVAGG3_0932050']	2	0
Type III pyridoxal 5-phosphate (PLP)-dependent enzyme ornithine decarboxylase domain-containing protein	1	['TVAGG3_0261220']	1	0
ubiquitin protein ligase protein	7	['TVAGG3_0337640' 'TVAGG3_0337650' 'TVAGG3_0337660' 'TVAGG3_0496330' 'TVAGG3_0496340' 'TVAGG3_0539260' 'TVAGG3_0539270']	4	3
ubiquitin-activating enzyme E1 family	1	['TVAGG3_0827970']	1	0
ubiquitin-associated/translation elongation factor EF1bB N-terminal, eukaryote family	1	['TVAGG3_0905690']	1	0
ubiquitin-dependent protein catabolic process via the N-end rule pathway	1	['TVAGG3_0339740']	0	1
Ubiquitin-like domain-containing protein [Source:UniProtKB/TrEMBL;Acc:A2FVD3]	1	['TVAGG3_0403550']	1	0
ubiquitin-like family	6	['TVAGG3_0222390' 'TVAGG3_0272960' 'TVAGG3_0363860' 'TVAGG3_0464290' 'TVAGG3_0671600' 'TVAGG3_0986250']	6	0
ubiquitin-specific protease activity protein	1	['TVAGG3_1050070']	0	1
ubiquitinyl hydrolase protein	3	['TVAGG3_0263090' 'TVAGG3_0328710' 'TVAGG3_0956920']	2	1
UDENN domain-containing protein family	1	['TVAGG3_0728740']	1	0
unfolded protein binding	2	['TVAGG3_0512560' 'TVAGG3_0512570']	2	0
unspecified product	264	['TVAGG3_0004800' 'TVAGG3_0006600' 'TVAGG3_0012230' 'TVAGG3_0013800' 'TVAGG3_0018240' 'TVAGG3_0018250' 'TVAGG3_0019050' 'TVAGG3_0033030' 'TVAGG3_0034280' 'TVAGG3_0034830' 'TVAGG3_0043420' 'TVAGG3_0059250' 'TVAGG3_0064770' 'TVAGG3_0073820' 'TVAGG3_0079370' 'TVAGG3_0087640' 'TVAGG3_0094060' 'TVAGG3_0097810' 'TVAGG3_0098580' 'TVAGG3_0113290' 'TVAGG3_0113300' 'TVAGG3_0115530' 'TVAGG3_0116500' 'TVAGG3…	201	63
UV excision repair protein RAD23 family	1	['TVAGG3_0376760']	0	1
vacuolar protein sorting-associated protein	2	['TVAGG3_0382400' 'TVAGG3_0741700']	2	0
Variable surface protein [Source:UniProtKB/TrEMBL;Acc:A2FJH3]	1	['TVAGG3_0106840']	1	0
vault protein inter-alpha-trypsin domain-containing protein	3	['TVAGG3_0230060' 'TVAGG3_0230070' 'TVAGG3_0276840']	3	0
von Willebrand factor A domain-containing protein 5A family	1	['TVAGG3_0694580']	1	0
vWA-like family	1	['TVAGG3_1009360']	1	0
WD40 repeat-containing protein	2	['TVAGG3_0723230' 'TVAGG3_1037890']	2	0
winged helix DNA-binding domain family	2	['TVAGG3_0255290' 'TVAGG3_0362110']	2	0
xanthine dehydrogenase family	1	['TVAGG3_0106740']	1	0
ZGC:162945 family	1	['TVAGG3_0440170']	1	0
Zinc finger, C2H2 type family protein [Source:UniProtKB/TrEMBL;Acc:A2DWA1]	1	['TVAGG3_0279560']	1	0
DUF1963 domain-containing protein [Source:UniProtKB/TrEMBL;Acc:A2FCB8]	1	['TVAGG3_0221610']	1	0
DUF3447 domain-containing protein [Source:UniProtKB/TrEMBL;Acc:A2FRF4]	1	['TVAGG3_0042390']	0	1
DUF4201 domain-containing protein [Source:UniProtKB/TrEMBL;Acc:A2FL59]	1	['TVAGG3_0427050']	0	1
	1464		1172	292
