## Supplementary Table 4 for "Epigenetic reprogramming restores metronidazole sensitivity in drug-resistant *Trichomonas vaginalis* parasites"

### Sheet: Differential_peaks_MTZ_TSA
seqnames	start	end	Conc	Conc_control	Conc_TSA	Fold	p.value
CM044619	22691924	22692324	5.54126	0	6.54126	-7.21738	5.46559e-08
CM044621	30152608	30153008	6.10782	1.78561	7.07131	-4.96181	7.01668e-08
CM044622	159085	159485	5.95856	0	6.95856	-7.44639	1.09762e-07
CM044619	22941537	22941937	5.90261	0	6.90261	-7.39427	1.33567e-07
CM044621	10154873	10155273	5.54663	0	6.54663	-7.10952	2.48231e-07
CM044620	28768644	28769044	5.44469	2.12905	6.37035	-3.94362	5.29455e-07
CM044617	4984248	4984648	5.21189	0	6.21189	-6.73032	1.05678e-06
CM044619	2141990	2142390	5.42774	0	6.42774	-6.73186	2.23853e-06
CM044621	5442695	5443095	5.47825	0	6.47825	-6.75116	2.34787e-06
CM044619	275163	275563	5.39303	0	6.39303	-6.65171	2.9111e-06
CM044621	20390059	20390459	5.30674	0	6.30674	-6.57741	3.21e-06
CM044619	23007501	23007901	6.01911	0	7.00876	-6.04409	4.42304e-06
CM044617	21247076	21247476	4.9179	0	5.9179	-6.22631	5.04243e-06
CM044621	129232	129632	5.17728	0	6.17728	-6.26797	6.95936e-06
CM044617	17001241	17001641	4.84994	0	5.84994	-6.08057	7.02775e-06
CM044621	9439834	9440234	4.859	0	5.859	-6.07763	7.1945e-06
CM044618	2215214	2215614	5.1113	0	6.1113	-6.01004	1.17906e-05
CM044617	15689814	15690214	4.82261	0	5.82261	-5.70081	1.62261e-05
CM044621	6423022	6423422	7.34951	6.08303	8.01338	-1.16589	1.63156e-05
CM044621	4777620	4778020	4.6268	0	5.6268	-5.59312	1.64009e-05
CM044617	25240029	25240429	4.89183	0	5.89183	-5.65327	1.87703e-05
CM044619	5383813	5384213	4.61626	0	5.61626	-5.50691	1.90413e-05
CM044617	10031754	10032154	5.02811	0	6.02811	-5.68732	1.97323e-05
CM044619	22673342	22673742	6.39307	3.76987	7.27097	-2.51552	2.25779e-05
CM044621	13613306	13613706	5.68591	2.78561	6.5859	-2.78147	2.362e-05
CM044621	9403831	9404231	5.1776	0	6.1776	-5.57354	2.57488e-05
CM044619	1194944	1195344	4.72671	0	5.72671	-5.33149	2.7555e-05
CM044621	6629954	6630354	5.44201	0	6.42655	-4.9404	2.79411e-05
CM044619	11266773	11267173	5.24141	0	6.24141	-5.5344	2.80743e-05
CM044619	23486879	23487279	5.19838	0	6.19838	-5.45784	3.0355e-05
CM044622	814615	815015	4.85972	0	5.85972	-5.31427	3.06691e-05
CM044621	20771851	20772251	6.01365	4.58009	6.71833	-1.20831	3.13962e-05
CM044619	11539270	11539670	5.73154	3.51085	6.56784	-1.89916	3.47794e-05
CM044620	31150004	31150404	5.94604	3.80579	6.77237	-1.80213	3.59274e-05
CM044617	17184516	17184916	4.54171	0	5.54171	-4.9972	3.89242e-05
CM044617	13088302	13088702	4.53752	0	5.53752	-4.96682	4.0389e-05
CM044621	9814650	9815050	5.37625	2.78561	6.25123	-2.23762	4.15679e-05
CM044618	23328067	23328467	4.59532	0	5.59532	-4.96875	4.15744e-05
CM044617	24097663	24098063	4.32506	0	5.32506	-4.83267	4.24685e-05
CM044619	299651	300051	4.46121	0	5.46121	-4.88595	4.29088e-05
CM044620	7553664	7554064	4.79458	0	5.79458	-4.96224	4.61155e-05
CM044621	29226650	29227050	4.53812	0	5.53812	-4.82406	4.82063e-05
JAOSJJ010000014	18652	19052	4.50677	0	5.50677	-4.75722	5.13943e-05
CM044617	23072800	23073200	4.59628	0	5.59628	-4.75103	5.39122e-05
CM044618	22442052	22442452	5.43712	3.02604	6.29469	-1.98345	5.60591e-05
CM044621	5234554	5234954	5.62183	3.83881	6.39535	-1.37958	5.70734e-05
CM044619	18209881	18210281	4.6172	0	5.6172	-4.69922	5.76396e-05
CM044621	17308891	17309291	4.78637	0	5.78637	-4.74134	5.87536e-05
CM044617	19756595	19756995	4.37773	0	5.37773	-4.5559	6.10505e-05
CM044617	26586406	26586806	4.66064	0	5.66064	-4.59264	6.57344e-05
CM044618	24908664	24909064	5.26634	0.785605	6.23367	-3.64583	6.83533e-05
CM044621	3783623	3784023	4.39016	0	5.39016	-4.42947	7.05655e-05
CM044620	7319714	7320114	4.68984	0	5.68984	-4.51068	7.22598e-05
CM044621	11406487	11406887	5.28308	1.78561	6.21775	-2.83112	7.80683e-05
CM044621	18290809	18291209	5.57706	0	6.56397	-4.22045	7.92272e-05
CM044618	25363892	25364292	6.05062	4.49308	6.78204	-1.18174	8.08519e-05
CM044617	21420310	21420710	5.27146	2.65361	6.14889	-2.051	8.11391e-05
CM044621	6350831	6351231	4.7424	1.78561	5.64636	-2.32849	8.15346e-05
CM044619	26457839	26458239	4.31205	0	5.31205	-4.24715	8.30455e-05
CM044619	15148779	15149179	4.31182	0	5.31182	-4.20484	8.67613e-05
CM044619	16271064	16271464	5.62743	1.47508	6.58628	-3.29129	8.86488e-05
CM044621	5198710	5199110	4.81264	0.785605	5.7677	-3.15239	8.91698e-05
CM044621	3866586	3866986	5.53897	3.9046	6.28562	-1.20467	8.92456e-05
CM044619	13984213	13984613	4.56393	0	5.56393	-4.17817	9.65974e-05
CM044621	29124832	29125232	4.59378	0	5.59378	-4.16128	9.89833e-05
CM044621	29810947	29811347	4.43455	0	5.43455	-4.07582	0.000102748
CM044621	8446646	8447046	4.78348	0.785605	5.73761	-3.02277	0.000105031
CM044617	16637785	16638185	4.64701	0	5.64701	-4.01518	0.000114956
CM044617	11238893	11239293	4.37505	0	5.37505	-3.92925	0.000116307
CM044617	14955358	14955758	4.4481	0	5.4481	-3.92178	0.000119454
CM044618	22469380	22469780	5.17377	0	6.15644	-3.64154	0.000123735
CM044622	4256112	4256512	5.12122	0	6.10188	-3.60238	0.000125678
CM044620	29786485	29786885	4.14673	0	5.14673	-3.76582	0.000127356
CM044619	1111428	1111828	4.48489	0	5.48489	-3.85727	0.000128008
CM044618	26057262	26057662	4.27411	0	5.27411	-3.7881	0.000129382
CM044617	13351716	13352116	4.58435	0	5.58435	-3.83404	0.000133693
CM044622	3473164	3473564	4.49705	0	5.49705	-3.79329	0.000136131
CM044619	8602985	8603385	4.2208	0	5.2208	-3.70554	0.000137918
CM044617	14996009	14996409	5.3294	3.39742	6.12677	-1.30772	0.000140857
CM044619	1442031	1442431	4.73691	0	5.73691	-3.76699	0.000146039
CM044621	11570444	11570844	4.40128	0	5.40128	-3.60595	0.00015811
CM044622	144921	145321	4.49345	0	5.49345	-3.57438	0.000165725
CM044622	3278470	3278870	4.15988	0	5.15988	-3.48122	0.000167773
CM044621	6548419	6548819	4.43305	0	5.43305	-3.4247	0.00018731
CM044617	14985291	14985691	4.22996	0	5.22996	-3.36117	0.000190627
CM044622	2898096	2898496	4.14974	0	5.14974	-3.30552	0.000197191
CM044617	5793880	5794280	4.14895	0	5.14895	-3.3035	0.000197529
CM044621	19543933	19544333	4.45984	0	5.45984	-3.3304	0.000204625
CM044619	7042155	7042555	4.8778	0	5.8778	-3.37352	0.000208035
CM044617	19480774	19481174	4.16403	0	5.16403	-3.18682	0.000220767
CM044621	13267534	13267934	4.23034	0	5.23034	-3.19743	0.000221493
CM044619	19649912	19650312	4.24581	0	5.24581	-3.17189	0.000227371
CM044619	23001326	23001726	4.54002	0	5.54002	-3.1325	0.000246359
CM044621	10013968	10014368	4.1932	0	5.1932	-2.97382	0.000270059
CM044620	7851255	7851655	3.80514	0	4.80514	-2.87067	0.000275533
CM044621	7126844	7127244	5.45276	2.37057	6.36497	-1.82583	0.000279871
CM044621	1359402	1359802	4.27423	0	5.27423	-2.94097	0.000281899
CM044617	25493706	25494106	4.66676	0	5.66676	-2.95816	0.000290653
CM044621	223920	224320	3.89246	0	4.89246	-2.83095	0.000291992
CM044617	25093781	25094181	4.37617	0	5.37617	-2.87085	0.00030461
CM044618	3206638	3207038	4.31287	0	5.31287	-2.85386	0.000306855
CM044620	25367275	25367675	4.76667	0	5.76667	-2.90063	0.00030788
CM044621	5235632	5236032	4.76659	0	5.76659	-2.90005	0.000308033
CM044620	31006540	31006940	4.77465	0	5.77465	-2.8197	0.000330422
CM044621	15861649	15862049	4.75805	0	5.75805	-2.80879	0.000333239
CM044620	26725930	26726330	5.0706	0	6.05198	-2.62045	0.000337962
CM044618	16650979	16651379	4.07306	0	5.07306	-2.64482	0.000360548
CM044619	12287857	12288257	4.05644	0	5.05644	-2.6178	0.000369088
CM044621	17469314	17469714	4.11659	0	5.11659	-2.61332	0.000373905
CM044621	2841258	2841658	3.99412	0	4.99412	-2.57756	0.000380086
JAOSJJ010000114	183238	183638	3.7289	0	4.7289	-2.51103	0.000387391
CM044617	7060246	7060646	4.70875	0	5.70875	-2.61098	0.000395849
CM044620	31184707	31185107	4.18672	0	5.18672	-2.54201	0.000403876
CM044619	8556309	8556709	4.11779	0	5.11779	-2.5108	0.000412648
CM044621	5427716	5428116	5.58181	3.24504	6.43145	-1.2579	0.000415842
CM044620	30516240	30516640	4.66886	0	5.66886	-2.54228	0.000420363
CM044621	22004665	22005065	5.01413	1.78561	5.93504	-1.68863	0.00042103
CM044619	26089358	26089758	4.988	0	5.988	-2.5485	0.00042233
CM044621	15143980	15144380	4.94651	0.890122	5.90249	-2.05631	0.000431704
CM044621	18392838	18393238	4.27411	0	5.27411	-2.46621	0.000438353
CM044621	3315010	3315410	4.99796	2.17115	5.89254	-1.4705	0.000458165
CM044617	16868280	16868680	4.24459	0	5.24459	-2.41377	0.000459732
CM044618	11716674	11717074	5.10628	3.18148	5.90257	-1.06641	0.000470866
CM044617	5869356	5869756	3.9637	0	4.9637	-2.32605	0.000485604
CM044619	12152759	12153159	4.49726	0	5.49726	-2.3766	0.000485869
CM044620	2461977	2462377	4.60749	2.6236	5.41253	-1.07039	0.000492836
CM044620	34478710	34479110	4.54211	0	5.54211	-2.3437	0.000502586
CM044622	575498	575898	4.65752	0	5.65752	-2.34731	0.000503404
CM044617	26805808	26806208	4.43337	0	5.43337	-2.33431	0.000504003
CM044621	10167193	10167593	3.94245	0	4.94245	-2.27274	0.000511324
CM044621	19245774	19246174	5.20506	3.0488	6.03342	-1.13372	0.000520201
CM044617	21705426	21705826	4.64757	0	5.64757	-2.30927	0.000521728
CM044619	18424388	18424788	5.20544	3.17115	6.01762	-1.08143	0.000523827
CM044621	12246350	12246750	4.76608	0	5.76608	-2.277	0.000539772
CM044621	15629097	15629497	4.98595	0	5.98595	-2.26079	0.000549038
CM044617	7312645	7313045	4.35311	0	5.35311	-2.23603	0.00055207
CM044620	28783035	28783435	4.26064	0	5.26064	-2.2147	0.000560296
CM044619	8086688	8087088	4.78136	0	5.75685	-2.00405	0.000616463
CM044621	14832142	14832542	5.07934	1.47508	6.01877	-1.65082	0.000616918
CM044621	20841937	20842337	4.19155	0	5.19155	-2.07101	0.000646204
CM044619	1564220	1564620	4.71758	0	5.71758	-2.08413	0.00065128
CM044621	15029978	15030378	4.66886	0	5.66886	-2.07527	0.000656689
CM044617	23171155	23171555	5.8573	3.24504	6.73422	-1.22391	0.000666858
CM044618	25084049	25084449	4.0269	0	5.0269	-2.02341	0.000670813
CM044619	8558933	8559333	5.57551	2.78561	6.46724	-1.28593	0.000674498
CM044621	28769488	28769888	4.0743	0	5.0743	-2.01742	0.000677942
CM044619	17188718	17189118	4.88643	1.37057	5.82195	-1.54399	0.000680011
CM044620	15581373	15581773	4.02618	0	5.02618	-2.00958	0.000680897
CM044621	12464295	12464695	3.92653	0	4.92653	-1.98328	0.000694195
CM044617	12576019	12576419	4.61645	0	5.61645	-1.94249	0.000752774
CM044621	32263860	32264260	4.63058	0	5.60526	-1.79563	0.000771981
CM044618	23175397	23175797	4.70848	0	5.70848	-1.9082	0.000781101
CM044620	40003804	40004204	3.74367	0	4.74367	-1.85963	0.000783284
CM044619	2523378	2523778	3.8725	0	4.8725	-1.85302	0.000800055
CM044617	25500911	25501311	3.99499	0	4.99499	-1.83091	0.000829343
CM044619	5178580	5178980	4.53123	0	5.53123	-1.84092	0.000839162
CM044622	8972469	8972869	3.47294	0	4.47294	-1.74999	0.000863316
CM044621	12199501	12199901	4.60683	1.83881	5.49685	-1.18784	0.000871311
CM044617	5117795	5118195	3.87772	0	4.87772	-1.74831	0.000905599
CM044620	8919408	8919808	4.63671	0	5.63671	-1.76842	0.000910316
CM044619	22636646	22637046	4.89976	1.37057	5.83589	-1.39038	0.000910796
CM044619	19411533	19411933	4.88287	0	5.86003	-1.69784	0.000913897
CM044622	2896273	2896673	4.52576	0.785605	5.47075	-1.43476	0.000928267
CM044621	4098343	4098743	4.03652	0	5.03652	-1.72394	0.000943062
CM044621	24052720	24053120	3.72557	0	4.72557	-1.69347	0.000955221
CM044617	15556524	15556924	4.78679	0	5.78679	-1.69906	0.000983378
CM044617	16082064	16082464	3.62736	0	4.62736	-1.65713	0.000989915
CM044618	20139706	20140106	5.09582	2.69748	5.95206	-1.03954	0.000996892
CM044621	18836381	18836781	4.42585	0	5.42585	-1.66913	0.00102037
CM044619	1265865	1266265	4.63661	0	5.63661	-1.66832	0.00102149
CM044620	30598126	30598526	5.15116	2.65361	6.01741	-1.05004	0.00103782
CM044619	7224676	7225076	4.66868	0	5.66868	-1.65328	0.00103939
CM044618	429042	429442	4.43841	0	5.43841	-1.61263	0.00109246
JAOSJJ010000114	219855	220255	4.61711	0	5.61711	-1.58562	0.00112829
CM044620	28077160	28077560	4.24716	0	5.24716	-1.57954	0.00113524
CM044618	15929048	15929448	4.84253	0.890122	5.79516	-1.36355	0.00117308
CM044619	14030003	14030403	3.62417	0	4.62417	-1.51313	0.00119666
CM044621	20781996	20782396	4.69781	0	5.69781	-1.52067	0.00122118
CM044619	4960336	4960736	4.40271	0	5.40271	-1.49402	0.0012684
CM044620	348620	349020	4.37695	0	5.37695	-1.48259	0.00128746
CM044620	30746134	30746534	5.09845	1.78561	6.02397	-1.16425	0.00130737
CM044622	11377059	11377459	3.27219	0	4.27219	-1.418	0.00131793
CM044618	4294650	4295050	4.65971	0.890122	5.60583	-1.25897	0.00133435
CM044622	11739393	11739793	4.36429	0	5.36429	-1.45481	0.00133555
CM044622	2302929	2303329	3.99105	0	4.99105	-1.42746	0.00137725
CM044621	3350191	3350591	4.45301	0	5.42434	-1.35591	0.0013892
CM044621	32044818	32045218	3.39798	0	4.39798	-1.38626	0.00140246
CM044622	15243049	15243449	4.68947	1.37057	5.61531	-1.13281	0.00140688
CM044622	6082547	6082947	3.39952	0	4.39952	-1.37253	0.00143185
CM044619	26537944	26538344	4.73198	0	5.70839	-1.35831	0.0014422
CM044622	8561610	8562010	3.85611	0	4.85611	-1.37345	0.00147861
CM044619	16733588	16733988	3.69083	0	4.69083	-1.34654	0.00152469
CM044622	9658873	9659273	3.66493	0	4.66493	-1.34351	0.00152911
CM044621	6542855	6543255	4.71767	0	5.71767	-1.34041	0.0015498
CM044617	25546740	25547140	4.72125	1.86469	5.61805	-1.0074	0.00155638
CM044618	9748421	9748821	4.47134	0.785605	5.41416	-1.15343	0.00156439
CM044619	14625675	14626075	4.61023	0	5.58454	-1.28335	0.00159897
CM044619	1320113	1320513	4.51628	0.785605	5.46089	-1.1466	0.00161261
CM044621	20054755	20055155	4.51712	0	5.51712	-1.31536	0.00161606
CM044620	12236442	12236842	4.20657	0	5.20657	-1.30741	0.00164084
CM044620	29972668	29973068	3.67187	0	4.67187	-1.2955	0.00164532
CM044618	24574302	24574702	4.32784	0	5.32784	-1.29886	0.00166071
CM044622	16499378	16499778	3.60868	0	4.60868	-1.28537	0.00166495
CM044617	15014313	15014713	4.88343	0.785605	5.84067	-1.18237	0.00167337
CM044622	14916026	14916426	3.68723	0	4.68723	-1.28038	0.00168569
CM044620	30755387	30755787	4.48282	0	5.48282	-1.28453	0.00169146
CM044622	3737810	3738210	4.17741	0	5.17741	-1.28499	0.00169618
CM044620	34193626	34194026	4.42288	0	5.39138	-1.20823	0.0017652
CM044618	18112115	18112515	4.27315	0	5.27315	-1.25493	0.00177409
CM044617	19830705	19831105	4.3895	0	5.3895	-1.25098	0.00178176
CM044621	15968463	15968863	4.54661	0	5.51976	-1.20269	0.00181637
CM044621	2022133	2022533	3.92943	0	4.92943	-1.2287	0.00184411
CM044621	29088432	29088832	4.50575	0	5.50575	-1.21264	0.00188348
CM044618	24038586	24038986	4.39897	0	5.39897	-1.21379	0.0018857
CM044619	4850385	4850785	4.28675	0	5.28675	-1.2132	0.00189143
CM044620	34474260	34474660	3.62492	0	4.62492	-1.20228	0.00190375
CM044622	1600332	1600732	3.87535	0	4.87535	-1.19153	0.00195514
CM044621	32061679	32062079	4.49572	0	5.49572	-1.17468	0.00199945
CM044618	22516234	22516634	3.74627	0	4.74627	-1.15592	0.00206704
CM044622	13764733	13765133	4.23157	0	5.23157	-1.1414	0.00212445
CM044621	14264868	14265268	4.03892	0	5.03892	-1.14137	0.00212785
CM044620	29170931	29171331	4.53173	0	5.53173	-1.13513	0.00212819
CM044618	10823473	10823873	4.20481	0	5.20481	-1.12748	0.00217521
CM044621	18840071	18840471	4.56265	0	5.56265	-1.11816	0.00218563
CM044620	6583672	6584072	3.16519	0	4.16519	-1.09717	0.00221504
CM044621	28162308	28162708	4.41144	0	5.41144	-1.10733	0.00223861
CM044619	8352421	8352821	4.94879	0	5.92852	-1.10169	0.00224851
CM044618	17004018	17004418	3.16182	0	4.16182	-1.06146	0.00236915
CM044617	23876620	23877020	3.52036	0	4.52036	-1.06857	0.00239161
CM044617	17090769	17091169	4.01146	0	5.01146	-1.04805	0.00250366
CM044622	9249073	9249473	4.34116	0	5.34116	-1.02936	0.00257112
CM044622	911618	912018	4.48406	0	5.48406	-1.02222	0.00258923
CM044621	2007780	2008180	3.44683	0	4.44683	-1.00242	0.00270493

### Sheet: Differential_peaks_Control
seqnames	start	end	Conc	Conc_control	Conc_TSA	Fold	p.value
CM044620	4990263	4990663	4.34567	5.34567	0	6.95736	1.44555e-06
CM044622	10271505	10271905	5.35832	6.2541	2.5155	3.63461	3.16749e-09
CM044617	609798	610198	5.06235	5.99076	1.6937	2.8345	6.63575e-05
CM044620	11015758	11016158	5.28162	6.14193	2.84391	2.71076	3.69689e-06
CM044620	18466746	18467146	5.05191	5.89581	2.76633	2.3472	8.02472e-06
CM044620	19712357	19712757	5.04768	5.8911	2.76633	2.24627	1.23086e-05
CM044619	16785323	16785723	5.96293	6.74918	4.10263	1.96576	2.22393e-06
CM044620	14393908	14394308	4.13142	5.11667	0	1.65673	0.00102074
CM044620	26072757	26073157	5.44247	6.18317	3.83873	1.51025	6.37502e-06
CM044617	24415035	24415435	5.8965	6.62491	4.35357	1.44777	6.48425e-06
CM044622	19692070	19692470	5.52928	6.36386	3.32286	1.38567	0.000216681
CM044620	38936097	38936497	5.07694	5.87159	3.16286	1.38035	9.6232e-05
CM044620	19716871	19717271	6.15766	6.88375	4.62586	1.35531	1.4568e-05
CM044622	8981866	8982266	6.33571	6.98612	5.11939	1.22318	3.80805e-06
CM044617	6999559	6999959	5.8271	6.54726	4.32332	1.20093	5.15265e-05
CM044621	21571041	21571441	5.6532	6.3703	4.16364	1.19422	5.1014e-05
CM044620	25228314	25228714	5.77627	6.47291	4.37762	1.19372	3.01718e-05
CM044617	1741842	1742242	6.33412	7.05601	4.82228	1.19158	5.86989e-05
CM044620	12912600	12913000	5.79116	6.49722	4.35152	1.18099	4.3945e-05
CM044621	12709246	12709646	6.37025	7.02196	5.14921	1.16988	1.0639e-05
CM044619	11573747	11574147	6.49689	7.12756	5.35038	1.15728	6.24873e-06
CM044620	34624023	34624423	6.1165	6.75438	4.94501	1.1417	1.08726e-05
CM044620	33730625	33731025	6.89698	7.48303	5.89371	1.13254	1.47002e-06
CM044617	26730153	26730553	6.08696	6.80642	4.58648	1.12116	0.000103698
CM044622	9431409	9431809	4.41306	5.36394	0.512252	1.11909	0.00181509
CM044619	27089724	27090124	6.17986	6.78963	5.10276	1.1117	7.70377e-06
CM044617	22446908	22447308	6.31773	6.92142	5.26003	1.10478	7.08938e-06
CM044618	7256808	7257208	5.41051	6.14416	3.84197	1.09802	0.000159486
CM044620	15549006	15549406	6.37785	7.04358	5.10425	1.06216	7.23514e-05
CM044618	8976221	8976621	5.80926	6.47323	4.54241	1.06205	7.11595e-05
CM044617	10590032	10590432	6.53956	7.18554	5.33933	1.0593	5.18062e-05
CM044617	9705449	9705849	6.72653	7.28475	5.8039	1.0515	4.4755e-06
CM044621	32738425	32738825	4.2956	5.28244	0	1.05027	0.00248866
CM044617	22307129	22307529	5.92351	6.55753	4.76548	1.04724	4.91327e-05
CM044620	4617076	4617476	5.99114	6.62775	4.82408	1.03713	6.03852e-05
CM044622	11632306	11632706	5.57812	6.28558	4.13227	1.0256	0.000200198
CM044617	1124057	1124457	5.84063	6.53523	4.45065	1.02139	0.000178191

### Sheet: Annotated_peaks_MTZ_TSA
seqnames	start	end	annotation	geneChr	geneStart	geneEnd	geneLength	geneStrand	geneId	transcriptId	distanceToTSS
CM044622	159085	159485	Promoter	6	158041	159042	1002	2	TVAGG3_0776680	TVAGG3_0776680_t1	-43
CM044619	22941537	22941937	Promoter	3	22940201	22941403	1203	2	TVAGG3_0747990	TVAGG3_0747990_t1	-134
CM044621	10154873	10155273	Promoter	5	10155020	10156987	1968	1	TVAGG3_0310580	TVAGG3_0310580_t1	0
CM044620	28768644	28769044	Promoter	4	28768993	28769727	735	1	TVAGG3_0186520	TVAGG3_0186520_t1	0
CM044617	4984248	4984648	Promoter	1	4984438	4985577	1140	1	TVAGG3_0931390	TVAGG3_0931390_t1	0
CM044619	23007501	23007901	Promoter	3	23006766	23007587	822	2	TVAGG3_0748350	TVAGG3_0748350_t1	0
CM044617	21247076	21247476	Promoter	1	21246715	21247310	596	2	TVAGG3_1024320	TVAGG3_1024320_t1	0
CM044621	129232	129632	Promoter	5	129787	130587	801	1	TVAGG3_0255290	TVAGG3_0255290_t1	-155
CM044617	17001241	17001641	Promoter	1	17001188	17001685	498	2	TVAGG3_0999470	TVAGG3_0999470_t1	44
CM044621	9439834	9440234	Promoter	5	9439029	9440189	1161	2	TVAGG3_0306290	TVAGG3_0306290_t1	0
CM044618	2215214	2215614	Promoter	2	2214922	2215170	249	2	TVAGG3_0470820	TVAGG3_0470820_t1	-44
CM044617	15689814	15690214	Promoter	1	15689270	15690049	780	2	TVAGG3_0992660	TVAGG3_0992660_t1	0
CM044621	6423022	6423422	Promoter	5	6423492	6424196	705	1	TVAGG3_0288770	TVAGG3_0288770_t1	-70
CM044621	4777620	4778020	Promoter	5	4778041	4778523	483	1	TVAGG3_0279480	TVAGG3_0279480_t1	-21
CM044617	25240029	25240429	Promoter	1	25240306	25240731	426	1	TVAGG3_1047530	TVAGG3_1047530_t1	0
CM044619	5383813	5384213	Promoter	3	5383901	5385190	1290	1	TVAGG3_0646330	TVAGG3_0646330_t1	0
CM044617	10031754	10032154	Promoter	1	10029692	10031641	1950	2	TVAGG3_0960920	TVAGG3_0960920_t1	-113
CM044619	22673342	22673742	Promoter	3	22671413	22673005	1593	2	TVAGG3_0746300	TVAGG3_0746300_t1	-337
CM044621	9403831	9404231	Promoter	5	9404265	9404780	516	1	TVAGG3_0306050	TVAGG3_0306050_t1	-34
CM044619	1194944	1195344	Promoter	3	1195380	1195880	501	1	TVAGG3_0618870	TVAGG3_0618870_t1	-36
CM044619	11266773	11267173	Promoter	3	11267638	11268312	675	1	TVAGG3_0681600	TVAGG3_0681600_t1	-465
CM044619	23486879	23487279	Promoter	3	23487470	23488192	723	1	TVAGG3_0751390	TVAGG3_0751390_t1	-191
CM044619	11539270	11539670	Promoter	3	11538719	11539153	435	2	TVAGG3_0683410	TVAGG3_0683410_t1	-117
CM044620	31150004	31150404	Promoter	4	31148467	31150007	1541	2	TVAGG3_0200230	TVAGG3_0200230_t1	0
CM044617	13088302	13088702	Promoter	1	13089195	13089920	726	1	TVAGG3_0978450	TVAGG3_0978450_t1	-493
CM044618	23328067	23328467	Promoter	2	23327253	23327849	597	2	TVAGG3_0596100	TVAGG3_0596100_t1	-218
CM044617	24097663	24098063	Promoter	1	24094335	24097763	3429	2	TVAGG3_1041180	TVAGG3_1041180_t1	0
CM044620	7553664	7554064	Promoter	4	7554131	7555316	1186	1	TVAGG3_0047895	TVAGG3_0047895_t1	-67
CM044621	29226650	29227050	Promoter	5	29226328	29227065	738	2	TVAGG3_0423850	TVAGG3_0423850_t1	15
CM044621	5234554	5234954	Promoter	5	5234242	5234430	189	2	TVAGG3_0281880	TVAGG3_0281880_t1	-124
CM044621	17308891	17309291	Promoter	5	17309633	17310829	1197	1	TVAGG3_0353580	TVAGG3_0353580_t1	-342
CM044617	19756595	19756995	Promoter	1	19757337	19757840	504	1	TVAGG3_1015660	TVAGG3_1015660_t1	-342
CM044617	26586406	26586806	Promoter	1	26586443	26586841	399	2	TVAGG3_1054880	TVAGG3_1054880_t1	35
CM044618	24908664	24909064	Promoter	2	24909074	24909802	729	1	TVAGG3_0604780	TVAGG3_0604780_t1	-10
CM044621	3783623	3784023	Promoter	5	3783032	3783790	759	2	TVAGG3_0274020	TVAGG3_0274020_t1	0
CM044621	11406487	11406887	Promoter	5	11404172	11406364	2193	2	TVAGG3_0317760	TVAGG3_0317760_t1	-123
CM044621	18290809	18291209	Promoter	5	18289928	18290566	639	2	TVAGG3_0359080	TVAGG3_0359080_t1	-243
CM044617	21420310	21420710	Promoter	1	21421022	21421876	855	1	TVAGG3_1025350	TVAGG3_1025350_t1	-312
CM044619	26457839	26458239	Promoter	3	26456696	26457805	1110	2	TVAGG3_0768810	TVAGG3_0768810_t1	-34
CM044619	16271064	16271464	Promoter	3	16270137	16270766	630	2	TVAGG3_0712250	TVAGG3_0712250_t1	-298
CM044621	5198710	5199110	Promoter	5	5198649	5198894	246	1	TVAGG3_0281690	TVAGG3_0281690_t1	61
CM044621	29124832	29125232	Promoter	5	29125454	29126347	894	1	TVAGG3_0423300	TVAGG3_0423300_t1	-222
CM044621	29810947	29811347	Promoter	5	29809886	29811334	1449	2	TVAGG3_0427020	TVAGG3_0427020_t1	0
CM044617	16637785	16638185	Promoter	1	16638401	16640323	1923	1	TVAGG3_0997690	TVAGG3_0997690_t1	-216
CM044617	11238893	11239293	Promoter	1	11237021	11238745	1725	2	TVAGG3_0968050	TVAGG3_0968050_t1	-148
CM044618	22469380	22469780	Promoter	2	22468788	22469399	612	2	TVAGG3_0590780	TVAGG3_0590780_t1	0
CM044622	4256112	4256512	Promoter	6	4255630	4256229	600	2	TVAGG3_0803490	TVAGG3_0803490_t1	0
CM044620	29786485	29786885	Promoter	4	29785164	29786960	1797	2	TVAGG3_0192480	TVAGG3_0192480_t1	75
CM044618	26057262	26057662	Promoter	2	26057983	26059941	1959	1	TVAGG3_0611870	TVAGG3_0611870_t1	-321
CM044622	3278470	3278870	Promoter	6	3278971	3280314	1344	1	TVAGG3_0797680	TVAGG3_0797680_t1	-101
CM044621	6548419	6548819	Promoter	5	6548337	6548894	558	2	TVAGG3_0289500	TVAGG3_0289500_t1	75
CM044617	14985291	14985691	Promoter	1	14985521	14985730	210	1	TVAGG3_0988970	TVAGG3_0988970_t1	0
CM044617	5793880	5794280	Promoter	1	5793273	5794283	1011	2	TVAGG3_0936090	TVAGG3_0936090_t1	3
CM044617	19480774	19481174	Promoter	1	19479757	19480635	879	2	TVAGG3_1014040	TVAGG3_1014040_t1	-139
CM044621	13267534	13267934	Promoter	5	13267665	13267859	195	2	TVAGG3_0328570	TVAGG3_0328570_t1	0
CM044621	7126844	7127244	Promoter	5	7125898	7126509	612	2	TVAGG3_0292750	TVAGG3_0292750_t1	-335
CM044618	3206638	3207038	Promoter	2	3207158	3208687	1530	1	TVAGG3_0477190	TVAGG3_0477190_t1	-120
CM044620	25367275	25367675	Promoter	4	25367796	25368326	531	1	TVAGG3_0166110	TVAGG3_0166110_t1	-121
CM044621	5235632	5236032	Promoter	5	5236056	5236775	720	1	TVAGG3_0281900	TVAGG3_0281900_t1	-24
CM044620	26725930	26726330	Promoter	4	26725172	26725633	462	2	TVAGG3_0174400	TVAGG3_0174400_t1	-297
CM044619	12287857	12288257	Promoter	3	12287541	12288233	693	2	TVAGG3_0688050	TVAGG3_0688050_t1	0
CM044621	17469314	17469714	Promoter	5	17466616	17469744	3129	2	TVAGG3_0354350	TVAGG3_0354350_t1	30
CM044621	2841258	2841658	Promoter	5	2841494	2841739	246	1	TVAGG3_0268510	TVAGG3_0268510_t1	0
CM044617	7060246	7060646	Promoter	1	7060669	7064178	3510	1	TVAGG3_0943870	TVAGG3_0943870_t1	-23
CM044620	30516240	30516640	Promoter	4	30516803	30517117	315	1	TVAGG3_0196830	TVAGG3_0196830_t1	-163
CM044621	15143980	15144380	Promoter	5	15143940	15147263	3324	1	TVAGG3_0339690	TVAGG3_0339690_t1	40
CM044617	16868280	16868680	Promoter	1	16868424	16870076	1653	1	TVAGG3_0998810	TVAGG3_0998810_t1	0
CM044618	11716674	11717074	Promoter	2	11716413	11717000	588	2	TVAGG3_0528540	TVAGG3_0528540_t1	0
CM044620	34478710	34479110	Promoter	4	34478392	34478622	231	2	TVAGG3_0220610	TVAGG3_0220610_t1	-88
CM044617	26805808	26806208	Promoter	1	26805743	26806192	450	1	TVAGG3_1056150	TVAGG3_1056150_t1	65
CM044621	10167193	10167593	Promoter	5	10167426	10167971	546	1	TVAGG3_0310650	TVAGG3_0310650_t1	0
CM044621	19245774	19246174	Promoter	5	19245869	19246348	480	1	TVAGG3_0364390	TVAGG3_0364390_t1	0
CM044619	18424388	18424788	Promoter	3	18424039	18424581	543	2	TVAGG3_0724950	TVAGG3_0724950_t1	0
CM044621	12246350	12246750	Promoter	5	12247067	12248398	1332	1	TVAGG3_0322560	TVAGG3_0322560_t1	-317
CM044621	15629097	15629497	Promoter	5	15629684	15633325	3642	1	TVAGG3_0342680	TVAGG3_0342680_t1	-187
CM044619	8086688	8087088	Promoter	3	8087394	8088386	993	1	TVAGG3_0662740	TVAGG3_0662740_t1	-306
CM044621	14832142	14832542	Promoter	5	14831137	14832093	957	2	TVAGG3_0337600	TVAGG3_0337600_t1	-49
CM044621	20841937	20842337	Promoter	5	20841855	20843735	1881	1	TVAGG3_0374170	TVAGG3_0374170_t1	82
CM044618	25084049	25084449	Promoter	2	25083337	25084227	891	2	TVAGG3_0605950	TVAGG3_0605950_t1	0
CM044621	28769488	28769888	Promoter	5	28768807	28769214	408	2	TVAGG3_0421130	TVAGG3_0421130_t1	-274
CM044621	12464295	12464695	Promoter	5	12464441	12464689	249	2	TVAGG3_0323740	TVAGG3_0323740_t1	0
CM044618	23175397	23175797	Promoter	2	23175171	23175749	579	2	TVAGG3_0595180	TVAGG3_0595180_t1	0
CM044619	2523378	2523778	Promoter	3	2523447	2523755	309	2	TVAGG3_0627790	TVAGG3_0627790_t1	0
CM044619	5178580	5178980	Promoter	3	5179249	5181330	2082	1	TVAGG3_0645140	TVAGG3_0645140_t1	-269
CM044622	8972469	8972869	Promoter	6	8972725	8973246	522	1	TVAGG3_0832000	TVAGG3_0832000_t1	0
CM044621	12199501	12199901	Promoter	5	12197663	12199783	2121	2	TVAGG3_0322140	TVAGG3_0322140_t1	0
CM044617	15556524	15556924	Promoter	1	15556647	15557489	843	1	TVAGG3_0992000	TVAGG3_0992000_t1	0
CM044617	16082064	16082464	Promoter	1	16081176	16082327	1152	2	TVAGG3_0994900	TVAGG3_0994900_t1	0
CM044618	20139706	20140106	Promoter	2	20139666	20142260	2595	1	TVAGG3_0576920	TVAGG3_0576920_t1	40
CM044621	18836381	18836781	Promoter	5	18834771	18835898	1128	2	TVAGG3_0362080	TVAGG3_0362080_t1	-483
CM044620	30598126	30598526	Promoter	4	30597930	30598328	399	2	TVAGG3_0197240	TVAGG3_0197240_t1	0
CM044619	7224676	7225076	Promoter	3	7223383	7224312	930	2	TVAGG3_0657380	TVAGG3_0657380_t1	-364
JAOSJJ010000114	219855	220255	Promoter	99	220037	221761	1725	1	TVAGG3_1075530	TVAGG3_1075530_t1	0
CM044618	15929048	15929448	Promoter	2	15927938	15928720	783	2	TVAGG3_0552620	TVAGG3_0552620_t1	-328
CM044619	14030003	14030403	Promoter	3	14028978	14029568	591	2	TVAGG3_0698710	TVAGG3_0698710_t1	-435
CM044618	4294650	4295050	Promoter	2	4295235	4295720	486	1	TVAGG3_0484260	TVAGG3_0484260_t1	-185
CM044622	11739393	11739793	Promoter	6	11739848	11740252	405	1	TVAGG3_0848540	TVAGG3_0848540_t1	-55
CM044621	6542855	6543255	Promoter	5	6540508	6542904	2397	2	TVAGG3_0289480	TVAGG3_0289480_t1	0
CM044617	25546740	25547140	Promoter	1	25544425	25546755	2331	2	TVAGG3_1049100	TVAGG3_1049100_t1	0
CM044621	20054755	20055155	Promoter	5	20054798	20057269	2472	1	TVAGG3_0369290	TVAGG3_0369290_t1	0
CM044620	12236442	12236842	Promoter	4	12235948	12236625	678	2	TVAGG3_0076820	TVAGG3_0076820_t1	0
CM044617	15014313	15014713	Promoter	1	15014913	15017090	2178	1	TVAGG3_0989110	TVAGG3_0989110_t1	-200
CM044620	30755387	30755787	Promoter	4	30753611	30755071	1461	2	TVAGG3_0198120	TVAGG3_0198120_t1	-316
CM044622	3737810	3738210	Promoter	6	3736624	3737442	819	2	TVAGG3_0800080	TVAGG3_0800080_t1	-368
CM044619	4850385	4850785	Promoter	3	4851151	4852047	897	1	TVAGG3_0643180	TVAGG3_0643180_t1	-366
CM044620	34474260	34474660	Promoter	4	34473241	34474058	818	2	TVAGG3_0220580	TVAGG3_0220580_t1	-202
CM044622	13764733	13765133	Promoter	6	13765193	13766656	1464	1	TVAGG3_0860750	TVAGG3_0860750_t1	-60
CM044621	14264868	14265268	Promoter	5	14264842	14265507	666	1	TVAGG3_0334730	TVAGG3_0334730_t1	26
CM044620	29170931	29171331	Promoter	4	29171300	29172130	831	1	TVAGG3_0188900	TVAGG3_0188900_t1	0
CM044621	18840071	18840471	Promoter	5	18840607	18841782	1176	1	TVAGG3_0362100	TVAGG3_0362100_t1	-136
CM044620	6583672	6584072	Promoter	4	6583797	6584039	243	2	TVAGG3_0042320	TVAGG3_0042320_t1	0
CM044619	8352421	8352821	Promoter	3	8352965	8353477	513	1	TVAGG3_0664210	TVAGG3_0664210_t1	-144
CM044617	17090769	17091169	Promoter	1	17091041	17091430	390	1	TVAGG3_0999980	TVAGG3_0999980_t1	0
CM044622	9249073	9249473	Promoter	6	9249702	9251153	1452	1	TVAGG3_0833290	TVAGG3_0833290_t1	-229
JAOSJJ010000114	183238	183638	Exon (TVAGG3_1075370_t1/TVAGG3_1075370, exon 1 of 1)	99	183421	183777	357	2	TVAGG3_1075370	TVAGG3_1075370_t1	139
CM044617	25093781	25094181	Exon (TVAGG3_1046830_t1/TVAGG3_1046830, exon 1 of 1)	1	25092713	25094140	1428	1	TVAGG3_1046830	TVAGG3_1046830_t1	1068
CM044617	23876620	23877020	Exon (TVAGG3_1039890_t1/TVAGG3_1039890, exon 1 of 1)	1	23876832	23877299	468	2	TVAGG3_1039890	TVAGG3_1039890_t1	279
CM044617	17184516	17184916	Exon (TVAGG3_1000520_t1/TVAGG3_1000520, exon 1 of 1)	1	17184152	17186131	1980	2	TVAGG3_1000520	TVAGG3_1000520_t1	1215
CM044617	14955358	14955758	Exon (TVAGG3_0988720_t1/TVAGG3_0988720, exon 1 of 1)	1	14955154	14955720	567	1	TVAGG3_0988720	TVAGG3_0988720_t1	204
CM044617	12576019	12576419	Exon (TVAGG3_0975060_t1/TVAGG3_0975060, exon 1 of 1)	1	12575560	12576231	672	1	TVAGG3_0975060	TVAGG3_0975060_t1	459
CM044617	7312645	7313045	Exon (TVAGG3_0945570_t1/TVAGG3_0945570, exon 1 of 1)	1	7312614	7313816	1203	2	TVAGG3_0945570	TVAGG3_0945570_t1	771
CM044622	11377059	11377459	Exon (TVAGG3_0846200_t1/TVAGG3_0846200, exon 1 of 1)	6	11376596	11377753	1158	1	TVAGG3_0846200	TVAGG3_0846200_t1	463
CM044622	6082547	6082947	Exon (TVAGG3_0813840_t1/TVAGG3_0813840, exon 1 of 1)	6	6082178	6084139	1962	1	TVAGG3_0813840	TVAGG3_0813840_t1	369
CM044622	3473164	3473564	Exon (TVAGG3_0798510_t1/TVAGG3_0798510, exon 1 of 1)	6	3466346	3474385	8040	2	TVAGG3_0798510	TVAGG3_0798510_t1	821
CM044619	22691924	22692324	Exon (TVAGG3_0746400_t1/TVAGG3_0746400, exon 1 of 1)	3	22691880	22692497	618	2	TVAGG3_0746400	TVAGG3_0746400_t1	173
CM044619	8602985	8603385	Exon (TVAGG3_0665880_t1/TVAGG3_0665880, exon 1 of 1)	3	8602524	8603852	1329	1	TVAGG3_0665880	TVAGG3_0665880_t1	461
CM044619	299651	300051	Exon (TVAGG3_0613410_t1/TVAGG3_0613410, exon 1 of 1)	3	299697	300206	510	2	TVAGG3_0613410	TVAGG3_0613410_t1	155
CM044618	24574302	24574702	Exon (TVAGG3_0603090_t1/TVAGG3_0603090, exon 1 of 1)	2	24574592	24575446	855	2	TVAGG3_0603090	TVAGG3_0603090_t1	744
CM044618	22516234	22516634	Exon (TVAGG3_0591080_t1/TVAGG3_0591080, exon 1 of 1)	2	22518100	22519839	1740	1	TVAGG3_0591100	TVAGG3_0591100_t1	-1466
CM044618	18112115	18112515	Exon (TVAGG3_0564770_t1/TVAGG3_0564770, exon 1 of 1)	2	18114353	18115600	1248	1	TVAGG3_0564780	TVAGG3_0564780_t1	-1838
CM044618	17004018	17004418	Exon (TVAGG3_0558780_t1/TVAGG3_0558780, exon 1 of 1)	2	17003710	17004975	1266	1	TVAGG3_0558780	TVAGG3_0558780_t1	308
CM044618	16650979	16651379	Exon (TVAGG3_0556680_t1/TVAGG3_0556680, exon 1 of 1)	2	16651054	16651980	927	2	TVAGG3_0556680	TVAGG3_0556680_t1	601
CM044621	32263860	32264260	Exon (TVAGG3_0442510_t1/TVAGG3_0442510, exon 1 of 1)	5	32264240	32264635	396	2	TVAGG3_0442510	TVAGG3_0442510_t1	375
CM044621	20771851	20772251	Exon (TVAGG3_0373840_t1/TVAGG3_0373840, exon 1 of 1)	5	20771209	20772390	1182	2	TVAGG3_0373840	TVAGG3_0373840_t1	139
CM044621	19543933	19544333	Exon (TVAGG3_0366010_t1/TVAGG3_0366010, exon 1 of 1)	5	19541619	19544687	3069	2	TVAGG3_0366010	TVAGG3_0366010_t1	354
CM044621	13613306	13613706	Exon (TVAGG3_0330770_t1/TVAGG3_0330770, exon 1 of 1)	5	13613018	13613311	294	1	TVAGG3_0330770	TVAGG3_0330770_t1	288
CM044621	9814650	9815050	Exon (TVAGG3_0308670_t1/TVAGG3_0308670, exon 1 of 1)	5	9813897	9815321	1425	2	TVAGG3_0308670	TVAGG3_0308670_t1	271
CM044621	6350831	6351231	Exon (TVAGG3_0288340_t1/TVAGG3_0288340, exon 1 of 1)	5	6350529	6351359	831	1	TVAGG3_0288340	TVAGG3_0288340_t1	302
CM044621	5442695	5443095	Exon (TVAGG3_0283080_t1/TVAGG3_0283080, exon 1 of 1)	5	5442713	5443831	1119	2	TVAGG3_0283080	TVAGG3_0283080_t1	736
CM044621	5427716	5428116	Exon (TVAGG3_0282980_t1/TVAGG3_0282980, exon 1 of 1)	5	5427912	5428670	759	2	TVAGG3_0282980	TVAGG3_0282980_t1	554
CM044621	4098343	4098743	Exon (TVAGG3_0275590_t1/TVAGG3_0275590, exon 1 of 1)	5	4098299	4099006	708	2	TVAGG3_0275590	TVAGG3_0275590_t1	263
CM044621	3866586	3866986	Exon (TVAGG3_0274290_t1/TVAGG3_0274290, exon 1 of 1)	5	3866432	3868018	1587	1	TVAGG3_0274290	TVAGG3_0274290_t1	154
CM044621	223920	224320	Exon (TVAGG3_0255740_t1/TVAGG3_0255740, exon 1 of 1)	5	223684	224538	855	2	TVAGG3_0255740	TVAGG3_0255740_t1	218
CM044620	40003804	40004204	Exon (TVAGG3_0253270_t1/TVAGG3_0253270, exon 1 of 1)	4	39998419	40004322	5904	2	TVAGG3_0253270	TVAGG3_0253270_t1	118
CM044620	29972668	29973068	Exon (TVAGG3_0193520_t1/TVAGG3_0193520, exon 1 of 1)	4	29970348	29971037	690	2	TVAGG3_0193490	TVAGG3_0193490_t1	-1631
CM044620	7851255	7851655	Exon (TVAGG3_0049320_t1/TVAGG3_0049320, exon 1 of 1)	4	7850800	7851798	999	1	TVAGG3_0049320	TVAGG3_0049320_t1	455
CM044620	2461977	2462377	Exon (TVAGG3_0014840_t1/TVAGG3_0014840, exon 1 of 1)	4	2460330	2462629	2300	2	TVAGG3_0014840	TVAGG3_0014840_t1	252
CM044620	348620	349020	Exon (TVAGG3_0002030_t1/TVAGG3_0002030, exon 1 of 1)	4	348217	353511	5295	2	TVAGG3_0002030	TVAGG3_0002030_t1	4491
JAOSJJ010000014	18652	19052	Downstream (<=300bp)	14	17996	18476	481	1	TVAGG3_1062470	TVAGG3_1062470_t1	656
CM044622	144921	145321	Downstream (<=300bp)	6	146614	147039	426	1	TVAGG3_0776590	TVAGG3_0776590_t1	-1293
CM044621	20781996	20782396	Downstream (<=300bp)	5	20783105	20783437	333	1	TVAGG3_0373870	TVAGG3_0373870_t1	-709
CM044620	30746134	30746534	Downstream (<=300bp)	4	30746628	30747065	438	2	TVAGG3_0198080	TVAGG3_0198080_t1	531
CM044621	30152608	30153008	Distal Intergenic	5	30154393	30154647	255	2	TVAGG3_0428980	TVAGG3_0428980_t1	1639
CM044619	2141990	2142390	Distal Intergenic	3	2139204	2141621	2418	1	TVAGG3_0625120	TVAGG3_0625120_t1	2786
CM044619	275163	275563	Distal Intergenic	3	277009	278031	1023	1	TVAGG3_0613310	TVAGG3_0613310_t1	-1446
CM044621	20390059	20390459	Distal Intergenic	5	20391550	20391876	327	1	TVAGG3_0371810	TVAGG3_0371810_t1	-1091
CM044621	6629954	6630354	Distal Intergenic	5	6624568	6628293	3726	2	TVAGG3_0289900	TVAGG3_0289900_t1	-1661
CM044622	814615	815015	Distal Intergenic	6	815993	816430	438	1	TVAGG3_0780770	TVAGG3_0780770_t1	-978
CM044617	23072800	23073200	Distal Intergenic	1	23074361	23074894	534	1	TVAGG3_1035230	TVAGG3_1035230_t1	-1161
CM044618	22442052	22442452	Distal Intergenic	2	22439401	22440732	1332	2	TVAGG3_0590690	TVAGG3_0590690_t1	-1320
CM044619	18209881	18210281	Distal Intergenic	3	18214616	18215515	900	1	TVAGG3_0723440	TVAGG3_0723440_t1	-4335
CM044620	7319714	7320114	Distal Intergenic	4	7317596	7318429	834	2	TVAGG3_0046830	TVAGG3_0046830_t1	-1285
CM044618	25363892	25364292	Distal Intergenic	2	25361388	25363247	1860	2	TVAGG3_0607520	TVAGG3_0607520_t1	-645
CM044619	15148779	15149179	Distal Intergenic	3	15147552	15148175	624	2	TVAGG3_0705400	TVAGG3_0705400_t1	-604
CM044619	13984213	13984613	Distal Intergenic	3	13985121	13985906	786	2	TVAGG3_0698490	TVAGG3_0698490_t1	1293
CM044621	8446646	8447046	Distal Intergenic	5	8444746	8446083	1338	2	TVAGG3_0300330	TVAGG3_0300330_t1	-563
CM044619	1111428	1111828	Distal Intergenic	3	1109731	1111032	1302	1	TVAGG3_0618240	TVAGG3_0618240_t1	1697
CM044617	13351716	13352116	Distal Intergenic	1	13353775	13354647	873	1	TVAGG3_0979780	TVAGG3_0979780_t1	-1659
CM044617	14996009	14996409	Distal Intergenic	1	14994624	14995217	594	2	TVAGG3_0989000	TVAGG3_0989000_t1	-792
CM044619	1442031	1442431	Distal Intergenic	3	1445523	1446545	1023	1	TVAGG3_0620380	TVAGG3_0620380_t1	-3092
CM044621	11570444	11570844	Distal Intergenic	5	11568454	11569644	1191	1	TVAGG3_0318730	TVAGG3_0318730_t1	1990
CM044622	2898096	2898496	Distal Intergenic	6	2893512	2893982	471	1	TVAGG3_0796070	TVAGG3_0796070_t1	4584
CM044619	7042155	7042555	Distal Intergenic	3	7048351	7050471	2121	1	TVAGG3_0656230	TVAGG3_0656230_t1	-5796
CM044619	19649912	19650312	Distal Intergenic	3	19651957	19653792	1836	1	TVAGG3_0731840	TVAGG3_0731840_t1	-1645
CM044619	23001326	23001726	Distal Intergenic	3	22999490	22999936	447	1	TVAGG3_0748330	TVAGG3_0748330_t1	1836
CM044621	10013968	10014368	Distal Intergenic	5	10012187	10012849	663	2	TVAGG3_0309770	TVAGG3_0309770_t1	-1119
CM044621	1359402	1359802	Distal Intergenic	5	1361091	1363568	2478	1	TVAGG3_0260460	TVAGG3_0260460_t1	-1289
CM044617	25493706	25494106	Distal Intergenic	1	25494702	25496261	1560	1	TVAGG3_1048860	TVAGG3_1048860_t1	-596
CM044620	31006540	31006940	Distal Intergenic	4	31003685	31004639	955	2	TVAGG3_0199520	TVAGG3_0199520_t1	-1901
CM044621	15861649	15862049	Distal Intergenic	5	15859126	15861117	1992	1	TVAGG3_0344190	TVAGG3_0344190_t1	2523
CM044620	31184707	31185107	Distal Intergenic	4	31185513	31186150	638	2	TVAGG3_0200350	TVAGG3_0200350_t1	1043
CM044619	8556309	8556709	Distal Intergenic	3	8560100	8560540	441	1	TVAGG3_0665580	TVAGG3_0665580_t1	-3391
CM044621	22004665	22005065	Distal Intergenic	5	22008031	22008879	849	2	TVAGG3_0381190	TVAGG3_0381190_t1	3814
CM044619	26089358	26089758	Distal Intergenic	3	26087178	26087981	804	2	TVAGG3_0766680	TVAGG3_0766680_t1	-1377
CM044621	18392838	18393238	Distal Intergenic	5	18394352	18394597	246	1	TVAGG3_0359580	TVAGG3_0359580_t1	-1114
CM044621	3315010	3315410	Distal Intergenic	5	3312376	3313674	1299	2	TVAGG3_0271470	TVAGG3_0271470_t1	-1336
CM044617	5869356	5869756	Distal Intergenic	1	5870578	5871555	978	1	TVAGG3_0936540	TVAGG3_0936540_t1	-822
CM044619	12152759	12153159	Distal Intergenic	3	12149901	12151151	1251	2	TVAGG3_0687120	TVAGG3_0687120_t1	-1608
CM044622	575498	575898	Distal Intergenic	6	579539	579970	432	1	TVAGG3_0779270	TVAGG3_0779270_t1	-3641
CM044617	21705426	21705826	Distal Intergenic	1	21706154	21707386	1233	2	TVAGG3_1027030	TVAGG3_1027030_t1	1560
CM044620	28783035	28783435	Distal Intergenic	4	28775411	28775782	372	2	TVAGG3_0186590	TVAGG3_0186590_t1	-7253
CM044619	1564220	1564620	Distal Intergenic	3	1566249	1566763	515	1	TVAGG3_0621150	TVAGG3_0621150_t1	-1629
CM044621	15029978	15030378	Distal Intergenic	5	15025810	15028833	3024	2	TVAGG3_0338850	TVAGG3_0338850_t1	-1145
CM044617	23171155	23171555	Distal Intergenic	1	23170268	23170750	483	1	TVAGG3_1035770	TVAGG3_1035770_t1	887
CM044619	8558933	8559333	Distal Intergenic	3	8560100	8560540	441	1	TVAGG3_0665580	TVAGG3_0665580_t1	-767
CM044619	17188718	17189118	Distal Intergenic	3	17190269	17190733	465	1	TVAGG3_0717450	TVAGG3_0717450_t1	-1151
CM044620	15581373	15581773	Distal Intergenic	4	15577474	15577854	381	2	TVAGG3_0100150	TVAGG3_0100150_t1	-3519
CM044617	25500911	25501311	Distal Intergenic	1	25501694	25502629	936	2	TVAGG3_1048890	TVAGG3_1048890_t1	1318
CM044617	5117795	5118195	Distal Intergenic	1	5120059	5121093	1035	1	TVAGG3_0932240	TVAGG3_0932240_t1	-1864
CM044620	8919408	8919808	Distal Intergenic	4	8921090	8922763	1674	1	TVAGG3_0055230	TVAGG3_0055230_t1	-1282
CM044619	22636646	22637046	Distal Intergenic	3	22635444	22635913	470	2	TVAGG3_0746070	TVAGG3_0746070_t1	-733
CM044619	19411533	19411933	Distal Intergenic	3	19408000	19408773	774	2	TVAGG3_0730340	TVAGG3_0730340_t1	-2760
CM044622	2896273	2896673	Distal Intergenic	6	2893512	2893982	471	1	TVAGG3_0796070	TVAGG3_0796070_t1	2761
CM044621	24052720	24053120	Distal Intergenic	5	24054516	24060755	6240	1	TVAGG3_0392850	TVAGG3_0392850_t1	-1396
CM044619	1265865	1266265	Distal Intergenic	3	1267750	1268991	1242	1	TVAGG3_0619280	TVAGG3_0619280_t1	-1485
CM044618	429042	429442	Distal Intergenic	2	427184	427504	321	1	TVAGG3_0460120	TVAGG3_0460120_t1	1858
CM044620	28077160	28077560	Distal Intergenic	4	28075609	28076589	981	2	TVAGG3_0182230	TVAGG3_0182230_t1	-571
CM044619	4960336	4960736	Distal Intergenic	3	4961264	4961701	438	1	TVAGG3_0644030	TVAGG3_0644030_t1	-528
CM044622	2302929	2303329	Distal Intergenic	6	2301398	2302327	930	2	TVAGG3_0792210	TVAGG3_0792210_t1	-602
CM044621	3350191	3350591	Distal Intergenic	5	3351388	3352563	1176	1	TVAGG3_0271610	TVAGG3_0271610_t1	-797
CM044621	32044818	32045218	Distal Intergenic	5	32046305	32046871	567	1	TVAGG3_0441080	TVAGG3_0441080_t1	-1087
CM044622	15243049	15243449	Distal Intergenic	6	15245826	15246653	828	2	TVAGG3_0869130	TVAGG3_0869130_t1	3204
CM044619	26537944	26538344	Distal Intergenic	3	26536874	26537170	297	1	TVAGG3_0769150	TVAGG3_0769150_t1	1070
CM044622	8561610	8562010	Distal Intergenic	6	8560470	8560766	297	1	TVAGG3_0829240	TVAGG3_0829240_t1	1140
CM044619	16733588	16733988	Distal Intergenic	3	16745323	16748535	3213	1	TVAGG3_0715050	TVAGG3_0715050_t1	-11335
CM044622	9658873	9659273	Distal Intergenic	6	9660799	9662155	1357	1	TVAGG3_0835600	TVAGG3_0835600_t1	-1526
CM044618	9748421	9748821	Distal Intergenic	2	9747368	9748051	684	1	TVAGG3_0515980	TVAGG3_0515980_t1	1053
CM044619	14625675	14626075	Distal Intergenic	3	14622469	14622990	522	1	TVAGG3_0702370	TVAGG3_0702370_t1	3206
CM044619	1320113	1320513	Distal Intergenic	3	1321659	1323035	1377	2	TVAGG3_0619650	TVAGG3_0619650_t1	2522
CM044622	16499378	16499778	Distal Intergenic	6	16495254	16497428	2175	2	TVAGG3_0876960	TVAGG3_0876960_t1	-1950
CM044622	14916026	14916426	Distal Intergenic	6	14909411	14910686	1276	2	TVAGG3_0867140	TVAGG3_0867140_t1	-5340
CM044620	34193626	34194026	Distal Intergenic	4	34195400	34196287	888	2	TVAGG3_0219160	TVAGG3_0219160_t1	2261
CM044617	19830705	19831105	Distal Intergenic	1	19828895	19829517	623	2	TVAGG3_1016080	TVAGG3_1016080_t1	-1188
CM044621	15968463	15968863	Distal Intergenic	5	15969265	15969462	198	2	TVAGG3_0345020	TVAGG3_0345020_t1	599
CM044621	2022133	2022533	Distal Intergenic	5	2019845	2020864	1020	2	TVAGG3_0264030	TVAGG3_0264030_t1	-1269
CM044621	29088432	29088832	Distal Intergenic	5	29087464	29087922	459	2	TVAGG3_0423040	TVAGG3_0423040_t1	-510
CM044618	24038586	24038986	Distal Intergenic	2	24039631	24040754	1124	1	TVAGG3_0599880	TVAGG3_0599880_t1	-645
CM044622	1600332	1600732	Distal Intergenic	6	1602684	1603253	570	2	TVAGG3_0786650	TVAGG3_0786650_t1	2521
CM044621	32061679	32062079	Distal Intergenic	5	32060400	32060945	546	1	TVAGG3_0441180	TVAGG3_0441180_t1	1279
CM044618	10823473	10823873	Distal Intergenic	2	10824710	10828213	3504	1	TVAGG3_0522880	TVAGG3_0522880_t1	-837
CM044621	28162308	28162708	Distal Intergenic	5	28160917	28161588	672	1	TVAGG3_0417200	TVAGG3_0417200_t1	1391
CM044622	911618	912018	Distal Intergenic	6	909233	910204	972	2	TVAGG3_0781650	TVAGG3_0781650_t1	-1414
CM044621	2007780	2008180	Distal Intergenic	5	2010852	2013041	2190	1	TVAGG3_0263990	TVAGG3_0263990_t1	-2672

### Sheet: Annotated_peaks_Control
seqnames	start	end	annotation	geneChr	geneStart	geneEnd	geneLength	geneStrand	geneId	transcriptId	distanceToTSS
CM044622	10271505	10271905	Promoter	6	10268457	10271741	3285	2	TVAGG3_0838740	TVAGG3_0838740_t1	0
CM044619	27089724	27090124	Promoter	3	27089644	27090804	1161	1	TVAGG3_0772600	TVAGG3_0772600_t1	80
CM044620	34624023	34624423	Promoter	4	34624131	34625129	999	1	TVAGG3_0221240	TVAGG3_0221240_t1	0
CM044620	19716871	19717271	Promoter	4	19716929	19717258	330	1	TVAGG3_0130320	TVAGG3_0130320_t1	0
CM044620	25228314	25228714	Promoter	4	25228217	25229353	1137	1	TVAGG3_0165410	TVAGG3_0165410_t1	97
CM044617	22307129	22307529	Promoter	1	22307035	22307619	585	1	TVAGG3_1030440	TVAGG3_1030440_t1	94
CM044617	6999559	6999959	Promoter	1	6999353	7000057	705	2	TVAGG3_0943470	TVAGG3_0943470_t1	98
CM044620	4617076	4617476	Promoter	4	4616560	4617540	981	2	TVAGG3_0029870	TVAGG3_0029870_t1	64
CM044618	8976221	8976621	Promoter	2	8973781	8976633	2853	2	TVAGG3_0511190	TVAGG3_0511190_t1	12
CM044622	19692070	19692470	Promoter	6	19687718	19692529	4812	2	TVAGG3_0894920	TVAGG3_0894920_t1	59
CM044621	32738425	32738825	Promoter	5	32736356	32738416	2061	2	TVAGG3_0445420	TVAGG3_0445420_t1	-9
CM044617	26730153	26730553	Exon (TVAGG3_1055700_t1/TVAGG3_1055700, exon 1 of 1)	1	26729947	26732625	2679	1	TVAGG3_1055700	TVAGG3_1055700_t1	206
CM044617	24415035	24415435	Exon (TVAGG3_1043280_t1/TVAGG3_1043280, exon 1 of 1)	1	24414894	24416006	1113	1	TVAGG3_1043280	TVAGG3_1043280_t1	141
CM044617	22446908	22447308	Exon (TVAGG3_1031510_t1/TVAGG3_1031510, exon 1 of 1)	1	22446307	22447632	1326	1	TVAGG3_1031510	TVAGG3_1031510_t1	601
CM044617	10590032	10590432	Exon (TVAGG3_0964450_t1/TVAGG3_0964450, exon 1 of 1)	1	10589461	10593591	4131	1	TVAGG3_0964450	TVAGG3_0964450_t1	571
CM044617	9705449	9705849	Exon (TVAGG3_0959070_t1/TVAGG3_0959070, exon 1 of 1)	1	9705020	9706165	1146	2	TVAGG3_0959070	TVAGG3_0959070_t1	316
CM044617	1741842	1742242	Exon (TVAGG3_0910490_t1/TVAGG3_0910490, exon 1 of 1)	1	1741225	1742502	1278	2	TVAGG3_0910490	TVAGG3_0910490_t1	260
CM044617	1124057	1124457	Exon (TVAGG3_0906560_t1/TVAGG3_0906560, exon 1 of 1)	1	1117933	1124649	6717	2	TVAGG3_0906560	TVAGG3_0906560_t1	192
CM044617	609798	610198	Exon (TVAGG3_0903260_t1/TVAGG3_0903260, exon 1 of 1)	1	609543	610757	1215	2	TVAGG3_0903260	TVAGG3_0903260_t1	559
CM044622	11632306	11632706	Exon (TVAGG3_0847790_t1/TVAGG3_0847790, exon 1 of 1)	6	11630513	11632831	2319	2	TVAGG3_0847790	TVAGG3_0847790_t1	125
CM044622	9431409	9431809	Exon (TVAGG3_0834370_t1/TVAGG3_0834370, exon 1 of 1)	6	9431118	9443051	11934	1	TVAGG3_0834370	TVAGG3_0834370_t1	291
CM044622	8981866	8982266	Exon (TVAGG3_0832030_t1/TVAGG3_0832030, exon 1 of 1)	6	8981158	8982498	1341	2	TVAGG3_0832030	TVAGG3_0832030_t1	232
CM044619	16785323	16785723	Exon (TVAGG3_0715200_t1/TVAGG3_0715200, exon 1 of 1)	3	16784828	16785472	645	1	TVAGG3_0715200	TVAGG3_0715200_t1	495
CM044619	11573747	11574147	Exon (TVAGG3_0683780_t1/TVAGG3_0683780, exon 1 of 1)	3	11573293	11574297	1005	2	TVAGG3_0683780	TVAGG3_0683780_t1	150
CM044618	7256808	7257208	Exon (TVAGG3_0500530_t1/TVAGG3_0500530, exon 1 of 1)	2	7256399	7259119	2721	1	TVAGG3_0500530	TVAGG3_0500530_t1	409
CM044621	21571041	21571441	Exon (TVAGG3_0378870_t1/TVAGG3_0378870, exon 1 of 1)	5	21565266	21571664	6399	2	TVAGG3_0378870	TVAGG3_0378870_t1	223
CM044621	12709246	12709646	Exon (TVAGG3_0325060_t1/TVAGG3_0325060, exon 1 of 1)	5	12708483	12710234	1752	1	TVAGG3_0325060	TVAGG3_0325060_t1	763
CM044620	38936097	38936497	Exon (TVAGG3_0246900_t1/TVAGG3_0246900, exon 1 of 1)	4	38935202	38936605	1404	1	TVAGG3_0246900	TVAGG3_0246900_t1	895
CM044620	33730625	33731025	Exon (TVAGG3_0216570_t1/TVAGG3_0216570, exon 1 of 1)	4	33730421	33731713	1293	1	TVAGG3_0216570	TVAGG3_0216570_t1	204
CM044620	26072757	26073157	Exon (TVAGG3_0170130_t1/TVAGG3_0170130, exon 1 of 1)	4	26072047	26073555	1509	1	TVAGG3_0170130	TVAGG3_0170130_t1	710
CM044620	19712357	19712757	Exon (TVAGG3_0130300_t1/TVAGG3_0130300, exon 1 of 1)	4	19711852	19715364	3513	1	TVAGG3_0130300	TVAGG3_0130300_t1	505
CM044620	18466746	18467146	Exon (TVAGG3_0121660_t1/TVAGG3_0121660, exon 1 of 1)	4	18466235	18466828	594	1	TVAGG3_0121660	TVAGG3_0121660_t1	511
CM044620	15549006	15549406	Exon (TVAGG3_0100000_t1/TVAGG3_0100000, exon 1 of 1)	4	15548704	15550194	1491	1	TVAGG3_0100000	TVAGG3_0100000_t1	302
CM044620	14393908	14394308	Exon (TVAGG3_0090920_t1/TVAGG3_0090920, exon 1 of 1)	4	14393028	14394596	1569	2	TVAGG3_0090920	TVAGG3_0090920_t1	288
CM044620	12912600	12913000	Exon (TVAGG3_0080930_t1/TVAGG3_0080930, exon 1 of 1)	4	12912746	12913366	621	2	TVAGG3_0080930	TVAGG3_0080930_t1	366
CM044620	11015758	11016158	Exon (TVAGG3_0069370_t1/TVAGG3_0069370, exon 1 of 1)	4	11015143	11016576	1434	1	TVAGG3_0069370	TVAGG3_0069370_t1	615
CM044620	4990263	4990663	Exon (TVAGG3_0032560_t1/TVAGG3_0032560, exon 1 of 1)	4	4989992	4991272	1281	1	TVAGG3_0032560	TVAGG3_0032560_t1	271
