## Supplementary Table 6 for "Epigenetic reprogramming restores metronidazole sensitivity in drug-resistant *Trichomonas vaginalis* parasites"

### Sheet: Hoja2
Gene_ID	Annotated product	Functional group
TVAGG3_0002810	amino acid transmembrane transporter protein	Metabolism
TVAGG3_0029630	CCCH zinc finger family	Transcription regulation
TVAGG3_0043370	cyclin-dependent kinase inhibitor 2C-related family	Cell cycle
TVAGG3_0050270	armadillo (ARM) repeat-containing protein family	Cytoskeleton / membrane
TVAGG3_0073660	surface antigen family	Surface antigens
TVAGG3_0085040	cyclin-dependent kinase inhibitor 2C-related family	Cell cycle
TVAGG3_0153630	protein serine/threonine kinase protein	Signaling / Kinases
TVAGG3_0191770	antigen BSP-related family	Surface antigens
TVAGG3_0200920	ankyrin repeat protein family	Cytoskeleton / membrane
TVAGG3_0204220	ankyrin repeat-containing family	Cytoskeleton / membrane
TVAGG3_0204530	cyclin-dependent kinase inhibitor 2C-related family	Cell cycle
TVAGG3_0230060	vault protein inter-alpha-trypsin domain-containing protein	Structural domains
TVAGG3_0240340	unspecified product	Unknown function
TVAGG3_0249210	unspecified product	Unknown function
TVAGG3_0252990	Surface antigen BspA-like [Source:UniProtKB/TrEMBL;Acc:A2F2F0]	Surface antigens
TVAGG3_0253010	unspecified product	Unknown function
TVAGG3_0285300	ankyrin repeat protein family	Cytoskeleton / membrane
TVAGG3_0299880	protein serine/threonine kinase protein	Signaling / Kinases
TVAGG3_0309560	enolase	Metabolism
TVAGG3_0315040	thioredoxin-disulfide reductase protein	Redox stress
TVAGG3_0317370	unspecified product	Unknown function
TVAGG3_0318940	cyclin-dependent kinase inhibitor 2C-related family	Cell cycle
TVAGG3_0318950	spectrin binding	Cytoskeleton / membrane
TVAGG3_0321420	beta-lactamase family	Metabolism
TVAGG3_0322660	unspecified product	Unknown function
TVAGG3_0328260	coagulation factor 5/8 C-terminal domain-containing protein family	Structural domains
TVAGG3_0345110	protein ubiquitination	Ubiquitin-proteasome
TVAGG3_0374990	glucose import	Metabolism
TVAGG3_0380220	protein serine/threonine kinase protein	Signaling / Kinases
TVAGG3_0392770	regulation of protein import into mitochondrial outer membrane	Organelle / Mitochondria
TVAGG3_0403950	Ig-like domain-containing protein [Source:UniProtKB/TrEMBL;Acc:A2ETL3]	Surface antigens
TVAGG3_0425150	unspecified product	Unknown function
TVAGG3_0427690	RNA polymerase II transcription regulator recruiting protein	Transcription regulation
TVAGG3_0442480	Initiator binding domain-containing protein [Source:UniProtKB/TrEMBL;Acc:A2EX20]	Transcription regulation
TVAGG3_0473580	lung seven transmembrane receptor family	Defense / Immunity
TVAGG3_0476010	antiviral proteins family	Defense / Immunity
TVAGG3_0486850	spectrin binding	Cytoskeleton / membrane
TVAGG3_0528500	ankyrin repeat and SOCS box-containing protein 4 family	Ubiquitin-proteasome
TVAGG3_0529700	cyclin-dependent kinase inhibitor 2C-related family	Cell cycle
TVAGG3_0539260	ubiquitin protein ligase protein	Ubiquitin-proteasome
TVAGG3_0547670	myotrophin family	Cytoskeleton / membrane
TVAGG3_0559350	spectrin binding	Cytoskeleton / membrane
TVAGG3_0595660	ankyrin repeat-containing protein DDB G0279043 family	Cytoskeleton / membrane
TVAGG3_0657560	protein serine/threonine kinase protein	Signaling / Kinases
TVAGG3_0677010	F5/8 type C domain-containing protein [Source:UniProtKB/TrEMBL;Acc:A2DH67]	Structural domains
TVAGG3_0680410	protein ubiquitination	Ubiquitin-proteasome
TVAGG3_0725520	Family of unknown function (DUF5765) family	Unknown function
TVAGG3_0772700	Serine/threonine-protein kinase C, putative [Source:UniProtKB/TrEMBL;Acc:A2EKB2]	Signaling / Kinases
TVAGG3_0772710	unspecified product	Unknown function
TVAGG3_0792210	oxidoreductase protein	Redox stress
TVAGG3_0792760	RNA polymerase II transcription regulator recruiting protein	Transcription regulation
TVAGG3_0796090	unspecified product	Unknown function
TVAGG3_0806260	nerve growth factor signaling pathway	Signaling / Kinases
TVAGG3_0869250	disulfide-isomerase C17h9.14C-related family	Redox stress
TVAGG3_0940630	unspecified product	Unknown function
TVAGG3_0954450	antigen BSP-related family	Surface antigens
TVAGG3_0980880	spectrin binding	Cytoskeleton / membrane
TVAGG3_0988720	unspecified product	Unknown function
TVAGG3_1004460	regulation of choline O-acetyltransferase protein	Metabolism
TVAGG3_1014330	regulation of response to stimulus	Signaling / Kinases
TVAGG3_1023720	ankyrin repeat protein family	Cytoskeleton / membrane
TVAGG3_1025120	phosphoprotein phosphatase protein	Signaling / Kinases
TVAGG3_1030010	cyclin-dependent kinase inhibitor 2C-related family	Cell cycle
TVAGG3_1045000	cytidine deaminase protein	Metabolism
TVAGG3_1047490	unspecified product	Unknown function
TVAGG3_1047500	unspecified product	Unknown function

### Sheet: Hoja1
Functional group	Number of genes
Surface antigens (BspA-like proteins)	5
Cytoskeleton and membrane organization	11
Cell signaling and kinases	8
Cell cycle regulation	6
Ubiquitin-proteasome	4
Transcription regulation	4
Metabolism	6
Redox stress	3
Structural domains	3
Unknown function	16
