## Supplementary Table 7 for "Epigenetic reprogramming restores metronidazole sensitivity in drug-resistant *Trichomonas vaginalis* parasites"

### Sheet: positional_analysis_MA1187.2_mo
Gene_ID	Description	Motif_Sequence	Start_Position	End_Position	Strand
TVAGG3_0028610_t1	cyclin-dependent kinase inhibitor 2C-related family	AGATATTTG	12	20	forward
TVAGG3_0042390_t1	DUF3447 domain-containing protein [Source:UniProtKB/TrEMBL;Acc:A2FRF4]	AGATATTTG	6	14	reverse
TVAGG3_0042390_t1	DUF3447 domain-containing protein [Source:UniProtKB/TrEMBL;Acc:A2FRF4]	AGATATTTT	48	56	reverse
TVAGG3_0045750_t1	STKc GSK3 domain-containing protein	AGATTTTTT	44	52	forward
TVAGG3_0172050_t1	protein of unknown function (DUF3447)	AGATATTTA	12	20	forward
TVAGG3_0179540_t1	ankyrin repeat protein family	AGATATTTA	8	16	reverse
TVAGG3_0201110_t1	Initiator binding domain-containing protein [Source:UniProtKB/TrEMBL;Acc:A2DWQ2]	AGATATTTT	42	50	reverse
TVAGG3_0214380_t1	spectrin binding	AGATATTTT	32	40	forward
TVAGG3_0233610_t1	unspecified product	AGATATTTT	45	53	forward
TVAGG3_0234730_t1	unspecified product	TGATATTTT	7	15	forward
TVAGG3_0241470_t1	ankyrin repeat and SOCS box-containing protein 4 family	AGATATTTT	14	22	forward
TVAGG3_0248820_t1	proteasome regulatory particle assembly	AGATATTTC	90	98	reverse
TVAGG3_0249210_t1	unspecified product	TGATATTTT	7	15	forward
TVAGG3_0253010_t1	unspecified product	AGATATTTT	48	56	reverse
TVAGG3_0263930_t1	ankyrin repeat protein family	TGATATTTT	19	27	forward
TVAGG3_0263930_t1	ankyrin repeat protein family	AGATTTTTT	30	38	forward
TVAGG3_0267440_t1	ankyrin repeat protein family	AGATTTTTT	15	23	forward
TVAGG3_0283670_t1	ankyrin repeat protein family	AGATATTTA	24	32	reverse
TVAGG3_0291480_t1	protein ubiquitination	AGATTTTTT	17	25	forward
TVAGG3_0315040_t1	thioredoxin-disulfide reductase protein	TGATATTTT	65	73	forward
TVAGG3_0317370_t1	unspecified product	TGATATTTT	39	47	forward
TVAGG3_0319880_t1	spectrin binding	AGATATTTA	13	21	forward
TVAGG3_0334580_t1	biological adhesion protein	AGATATTTT	34	42	reverse
TVAGG3_0335530_t1	spectrin binding	AGATATTTC	90	98	reverse
TVAGG3_0337650_t1	ubiquitin protein ligase protein	AGATATTTT	42	50	forward
TVAGG3_0339740_t1	ubiquitin-dependent protein catabolic process via the N-end rule pathway	AGATATTTA	89	97	reverse
TVAGG3_0344880_t1	ankyrin repeat, PH and SEC7 domain containing protein SECG-related family	AGATATTTA	84	92	reverse
TVAGG3_0350050_t1	positive regulation of myosin-light-chain-phosphatase protein	AGATATTTC	45	53	forward
TVAGG3_0363090_t1	cyclin-dependent kinase inhibitor 2C-related family	AGATTTTTT	10	18	forward
TVAGG3_0371210_t1	glycosyl hydrolases related to GH101 family, GH129 family	AGATATTTT	7	15	forward
TVAGG3_0378670_t1	regulation of choline O-acetyltransferase protein	AGATATTTC	10	18	reverse
TVAGG3_0385560_t1	family protein-related family	AGATTTTTT	42	50	reverse
TVAGG3_0397640_t1	Ricin B-like lectins family	GGATATTTT	24	32	reverse
TVAGG3_0436020_t1	barbed-end actin filament uncapping	AGATTTTTT	52	60	reverse
TVAGG3_0442480_t1	Initiator binding domain-containing protein [Source:UniProtKB/TrEMBL;Acc:A2EX20]	TGATATTTT	38	46	forward
TVAGG3_0459030_t1	GTPase protein	AGATTTTTT	44	52	forward
TVAGG3_0459130_t1	unspecified product	AGATATTTT	40	48	forward
TVAGG3_0460590_t1	unspecified product	AGATATTAT	75	83	forward
TVAGG3_0471830_t1	cyclin-dependent kinase inhibitor 2C-related family	AGATATTTA	13	21	forward
TVAGG3_0478830_t1	ankyrin repeat and SOCS box-containing protein 4 family	AGATATTTT	66	74	forward
TVAGG3_0479220_t1	protein ubiquitination	TGATATTTT	66	74	forward
TVAGG3_0487810_t1	ankyrin repeat and SOCS box-containing protein 4 family	AGATATTTA	12	20	forward
TVAGG3_0493130_t1	ankyrin repeat protein family	AGATTTTTT	8	16	reverse
TVAGG3_0505140_t1	ankyrin repeat, PH and SEC7 domain containing protein SECG-related family	AGATATTAT	6	14	forward
TVAGG3_0505280_t1	ATP binding	AGATTTTTT	26	34	reverse
TVAGG3_0509710_t1	protein kinase protein	AGATATTTA	8	16	forward
TVAGG3_0515910_t1	cyclin-dependent kinase inhibitor 2C-related family	TGATATTTT	25	33	forward
TVAGG3_0517670_t1	ankyrin repeat and SOCS box-containing protein 4 family	AGATATTTA	8	16	forward
TVAGG3_0517690_t1	proteasome regulatory particle assembly	AGATATTTA	8	16	forward
TVAGG3_0520750_t1	protein ubiquitination	TGATATTTT	31	39	reverse
TVAGG3_0520760_t1	ankyrin repeat and SOCS box-containing protein 4 family	AGATATTTT	66	74	forward
TVAGG3_0543990_t1	protein ubiquitination	TGATATTTT	19	27	forward
TVAGG3_0543990_t1	protein ubiquitination	AGATTTTTT	30	38	forward
TVAGG3_0544210_t1	proteasome regulatory particle assembly	AGATATTTA	15	23	forward
TVAGG3_0547670_t1	myotrophin family	AGATTTTTT	17	25	reverse
TVAGG3_0548310_t1	Ankyrin repeat family	AGATATTTA	13	21	forward
TVAGG3_0561200_t1	spectrin binding	TGATATTTT	66	74	forward
TVAGG3_0592990_t1	ankyrin repeat family A family	AGATATTTC	36	44	reverse
TVAGG3_0593460_t1	ankyrin repeat and SOCS box-containing protein 4 family	TGATATTTT	12	20	forward
TVAGG3_0594470_t1	protein of unknown function (DUF3447)	AGATATTTG	34	42	reverse
TVAGG3_0600830_t1	secreted protein-related family	GGATATTTT	4	12	forward
TVAGG3_0602430_t1	unspecified product	TGATATTTT	19	27	reverse
TVAGG3_0603380_t1	ankyrin repeat and SOCS box-containing protein 4 family	AGATATTTT	12	20	forward
TVAGG3_0612090_t1	regulation of choline O-acetyltransferase protein	AGATATTTA	10	18	forward
TVAGG3_0644730_t1	BAP31/BAP29 transmembrane domain-containing protein family	AGATTTTTT	10	18	reverse
TVAGG3_0657790_t1	transcription-initiator DNA-binding domain ibd family	AGATTTTTT	30	38	forward
TVAGG3_0678700_t1	PH domain-like family	TGATATTTT	51	59	forward
TVAGG3_0682410_t1	RNA polymerase II transcription regulator recruiting protein	GGATATTTT	30	38	forward
TVAGG3_0683150_t1	negative regulation of response to water deprivation	TGATATTTT	49	57	reverse
TVAGG3_0684320_t1	spectrin binding	GGATATTTT	40	48	forward
TVAGG3_0687530_t1	unspecified product	AGATTTTTT	47	55	forward
TVAGG3_0689850_t1	integrase core domain-containing protein	AGATATTTA	19	27	reverse
TVAGG3_0707470_t1	RNA recognition motif RRM domain containing protein family	TGATATTTT	46	54	reverse
TVAGG3_0716600_t1	ATP-dependent RNA helicase protein	AGATATTTA	68	76	forward
TVAGG3_0723740_t1	protein kinase protein	AGATTTTTT	4	12	reverse
TVAGG3_0764080_t1	RNA polymerase II transcription regulator recruiting protein	AGATTTTTT	25	33	forward
TVAGG3_0773880_t1	proteasome regulatory particle assembly	AGATATTTT	14	22	forward
TVAGG3_0787300_t1	surface antigen family	AGATATTTA	8	16	reverse
TVAGG3_0810330_t1	protein ubiquitination	AGATATTTT	9	17	forward
TVAGG3_0819170_t1	unspecified product	AGATTTTTT	25	33	forward
TVAGG3_0821890_t1	unspecified product	TGATATTTT	7	15	forward
TVAGG3_0864050_t1	protein of unknown function (DUF3447)	AGATATTTT	12	20	forward
TVAGG3_0894560_t1	succinate transmembrane transporter protein	AGATTTTTT	77	85	reverse
TVAGG3_0909280_t1	autophagy ACT C domain family	GGATATTTT	22	30	reverse
TVAGG3_0916640_t1	proteasome regulatory particle assembly	AGATATTTT	13	21	forward
TVAGG3_0919810_t1	ribonuclease H-like family	AGATATTTA	18	26	reverse
TVAGG3_0933260_t1	ribonuclease H-like family	AGATATTTA	19	27	reverse
TVAGG3_0934960_t1	ankyrin repeat and SOCS box-containing protein 4 family	AGATATTTT	66	74	forward
TVAGG3_0941690_t1	spectrin binding	AGATATTTA	14	22	forward
TVAGG3_0952970_t1	unspecified product	AGATTTTTT	20	28	reverse
TVAGG3_0957920_t1	protein of unknown function (DUF3447)	AGATATTTG	13	21	forward
TVAGG3_0966330_t1	Listeria-Bacteroides repeat domain (List Bact rpt) family	TGATATTTT	18	26	reverse
TVAGG3_0966340_t1	unspecified product	AGATTTTTT	18	26	reverse
TVAGG3_0969090_t1	protein of unknown function (DUF3447)	TGATATTTT	35	43	forward
TVAGG3_0986290_t1	concanavalin A-like lectin/glucanases superfamily	TGATATTTT	48	56	forward
TVAGG3_0991670_t1	Ankyrin repeat family	AGATATTAT	29	37	forward
TVAGG3_0996630_t1	RNA polymerase II transcription regulator recruiting protein	AGATATTAT	14	22	reverse
TVAGG3_1002480_t1	phenolic acid decarboxylase (PAD) family	TGATATTTT	16	24	reverse
TVAGG3_1007960_t1	regulation of cell shape	AGATATTTG	18	26	forward
TVAGG3_1008140_t1	ribonuclease H-like family	AGATATTTA	19	27	reverse
TVAGG3_1030040_t1	cyclin-dependent kinase inhibitor 2C-related family	AGATTTTTT	82	90	reverse
TVAGG3_1037610_t1	nucleotide-diphospho-sugar transferases family	AGATATTTA	10	18	reverse
TVAGG3_1047500_t1	unspecified product	AGATATTAT	5	13	forward
TVAGG3_1056300_t1	Nucleoplasmin-like domain-containing protein [Source:UniProtKB/TrEMBL;Acc:A2FGX1]	TGATATTTT	9	17	forward
TVAGG3_1065750_t1	helicase conserved C-terminal domain containing protein family	AGATATTTA	68	76	forward
TVAGG3_1075520_t1	Initiator binding domain-containing protein [Source:UniProtKB/TrEMBL;Acc:A2FRM2]	AGATATTTA	66	74	forward

### Sheet: positional_analysis_MA1184.1_mo
Gene_ID	Description	Motif_Sequence	Start_Position	End_Position	Strand
TVAGG3_0022860_t1	MULE transposase domain-containing protein	CAGAAATTATCTTA	27	40	forward
TVAGG3_0028610_t1	cyclin-dependent kinase inhibitor 2C-related family	TATCAAATATCTTT	10	23	reverse
TVAGG3_0042390_t1	DUF3447 domain-containing protein [Source:UniProtKB/TrEMBL;Acc:A2FRF4]	TTTCAAATATCTTT	3	16	forward
TVAGG3_0042390_t1	DUF3447 domain-containing protein [Source:UniProtKB/TrEMBL;Acc:A2FRF4]	CGGAAAATATCTTC	45	58	forward
TVAGG3_0046980_t1	EP4 subtype prostaglandin E2 receptor binding	ACAAAAATATCGAT	1	14	forward
TVAGG3_0156870_t1	MULE transposase domain-containing protein	CAGAAATTATCTTA	27	40	forward
TVAGG3_0172050_t1	protein of unknown function (DUF3447)	CATTAAATATCTTT	10	23	reverse
TVAGG3_0179540_t1	ankyrin repeat protein family	TGTTAAATATCTTA	5	18	forward
TVAGG3_0201110_t1	Initiator binding domain-containing protein [Source:UniProtKB/TrEMBL;Acc:A2DWQ2]	GACAAAATATCTCA	39	52	forward
TVAGG3_0214380_t1	spectrin binding	TTGAAAATATCTTA	30	43	reverse
TVAGG3_0233610_t1	unspecified product	CTAAAAATATCTGA	43	56	reverse
TVAGG3_0234730_t1	unspecified product	CAAAAAATATCAAT	5	18	reverse
TVAGG3_0241470_t1	ankyrin repeat and SOCS box-containing protein 4 family	TCTAAAATATCTTT	12	25	reverse
TVAGG3_0248820_t1	proteasome regulatory particle assembly	GATGAAATATCTTC	87	100	forward
TVAGG3_0249210_t1	unspecified product	TTTAAAATATCATT	5	18	reverse
TVAGG3_0253010_t1	unspecified product	ATTAAAATATCTCA	45	58	forward
TVAGG3_0258190_t1	Ankyrin repeat family	AGAAAAAGATCTTT	57	70	forward
TVAGG3_0263930_t1	ankyrin repeat protein family	TGAAAAATATCAGA	17	30	reverse
TVAGG3_0283670_t1	ankyrin repeat protein family	TGCTAAATATCTTA	21	34	forward
TVAGG3_0315040_t1	thioredoxin-disulfide reductase protein	AACAAAATATCATC	63	76	reverse
TVAGG3_0317370_t1	unspecified product	GTAAAAATATCATC	37	50	reverse
TVAGG3_0319880_t1	spectrin binding	ATATAAATATCTTT	11	24	reverse
TVAGG3_0334580_t1	biological adhesion protein	GAAAAAATATCTTC	31	44	forward
TVAGG3_0335530_t1	spectrin binding	AAAGAAATATCTCC	87	100	forward
TVAGG3_0337650_t1	ubiquitin protein ligase protein	TCAAAAATATCTTT	40	53	reverse
TVAGG3_0339740_t1	ubiquitin-dependent protein catabolic process via the N-end rule pathway	AAATAAATATCTCT	86	99	forward
TVAGG3_0344880_t1	ankyrin repeat, PH and SEC7 domain containing protein SECG-related family	TGTTAAATATCTCA	81	94	forward
TVAGG3_0350050_t1	positive regulation of myosin-light-chain-phosphatase protein	ACAGAAATATCTTT	43	56	reverse
TVAGG3_0359430_t1	unspecified product	ACCAAAAGATCTTA	4	17	reverse
TVAGG3_0371210_t1	glycosyl hydrolases related to GH101 family, GH129 family	AGTAAAATATCTAT	5	18	reverse
TVAGG3_0378670_t1	regulation of choline O-acetyltransferase protein	AAAGAAATATCTAA	7	20	forward
TVAGG3_0380220_t1	protein serine/threonine kinase protein	AATGAAATATCAAA	70	83	forward
TVAGG3_0386190_t1	protein kinase protein	AAGAAAGTATCTTA	64	77	forward
TVAGG3_0397640_t1	Ricin B-like lectins family	AAAAAAATATCCTT	21	34	forward
TVAGG3_0440170_t1	ZGC:162945 family	ATATAAAAATCTTA	23	36	reverse
TVAGG3_0442480_t1	Initiator binding domain-containing protein [Source:UniProtKB/TrEMBL;Acc:A2EX20]	CAAAAAATATCATC	36	49	reverse
TVAGG3_0458210_t1	membrane-spanning 4-domains subfamily A MS4A -related family	ACCAAAAGATCTTA	4	17	reverse
TVAGG3_0459030_t1	GTPase protein	AAAAAAAAATCTAC	42	55	reverse
TVAGG3_0459130_t1	unspecified product	ATAAAAATATCTAT	38	51	reverse
TVAGG3_0464370_t1	MAP kinase kinase protein	ACAAAAATATCGCT	1	14	forward
TVAGG3_0471830_t1	cyclin-dependent kinase inhibitor 2C-related family	ATATAAATATCTTT	11	24	reverse
TVAGG3_0478830_t1	ankyrin repeat and SOCS box-containing protein 4 family	TTTAAAATATCTTC	64	77	reverse
TVAGG3_0479220_t1	protein ubiquitination	TTTAAAATATCATC	64	77	reverse
TVAGG3_0487810_t1	ankyrin repeat and SOCS box-containing protein 4 family	ATATAAATATCTTT	10	23	reverse
TVAGG3_0508910_t1	serine-type endopeptidase protein	AAAAAATTATCTTT	8	21	reverse
TVAGG3_0509710_t1	protein kinase protein	ATTTAAATATCTTT	6	19	reverse
TVAGG3_0515910_t1	cyclin-dependent kinase inhibitor 2C-related family	AGAAAAATATCATA	23	36	reverse
TVAGG3_0517670_t1	ankyrin repeat and SOCS box-containing protein 4 family	ATATAAATATCTTT	6	19	reverse
TVAGG3_0517690_t1	proteasome regulatory particle assembly	ATATAAATATCTTT	6	19	reverse
TVAGG3_0517940_t1	unspecified product	AAATAAAAATCTAA	5	18	forward
TVAGG3_0520750_t1	protein ubiquitination	TCAAAAATATCAGT	28	41	forward
TVAGG3_0520760_t1	ankyrin repeat and SOCS box-containing protein 4 family	TTTAAAATATCTTC	64	77	reverse
TVAGG3_0528500_t1	ankyrin repeat and SOCS box-containing protein 4 family	GTAAAAATATCGAA	48	61	forward
TVAGG3_0543990_t1	protein ubiquitination	TGAAAAATATCAGA	17	30	reverse
TVAGG3_0544210_t1	proteasome regulatory particle assembly	AGATAAATATCTTT	13	26	reverse
TVAGG3_0547670_t1	myotrophin family	AAAAAAAAATCTAG	14	27	forward
TVAGG3_0548310_t1	Ankyrin repeat family	ATATAAATATCTTT	11	24	reverse
TVAGG3_0561090_t1	cyclin-dependent kinase inhibitor 2C-related family	CGAAAAAGATCTTA	3	16	forward
TVAGG3_0561200_t1	spectrin binding	AATAAAATATCATA	64	77	reverse
TVAGG3_0592990_t1	ankyrin repeat family A family	AAAGAAATATCTGA	33	46	forward
TVAGG3_0594470_t1	protein of unknown function (DUF3447)	ATACAAATATCTCT	31	44	forward
TVAGG3_0600830_t1	secreted protein-related family	TATAAAATATCCAA	2	15	reverse
TVAGG3_0602430_t1	unspecified product	ATAAAAATATCATA	16	29	forward
TVAGG3_0603380_t1	ankyrin repeat and SOCS box-containing protein 4 family	TATAAAATATCTTT	10	23	reverse
TVAGG3_0612090_t1	regulation of choline O-acetyltransferase protein	TAATAAATATCTTG	8	21	reverse
TVAGG3_0617780_t1	Right handed beta helix domain-containing protein [Source:UniProtKB/TrEMBL;Acc:A2EJI2]	ATGTAAATATCACA	49	62	reverse
TVAGG3_0652220_t1	membrane-spanning 4-domains subfamily A MS4A -related family	ACCAAAAGATCTTA	4	17	reverse
TVAGG3_0657790_t1	transcription-initiator DNA-binding domain ibd family	TAAAAAAAATCTAT	28	41	reverse
TVAGG3_0678700_t1	PH domain-like family	ATTAAAATATCAAA	49	62	reverse
TVAGG3_0680410_t1	protein ubiquitination	AATGAAATATCAAA	5	18	reverse
TVAGG3_0683150_t1	negative regulation of response to water deprivation	CTAAAAATATCAGA	46	59	forward
TVAGG3_0684320_t1	spectrin binding	AATAAAATATCCAT	38	51	reverse
TVAGG3_0687530_t1	unspecified product	TGAAAAAAATCTAA	45	58	reverse
TVAGG3_0689850_t1	integrase core domain-containing protein	CATTAAATATCTTA	16	29	forward
TVAGG3_0707470_t1	RNA recognition motif RRM domain containing protein family	CCAAAAATATCATT	43	56	forward
TVAGG3_0716600_t1	ATP-dependent RNA helicase protein	TTCTAAATATCTCA	66	79	reverse
TVAGG3_0773880_t1	proteasome regulatory particle assembly	TATAAAATATCTTA	12	25	reverse
TVAGG3_0787300_t1	surface antigen family	TTATAAATATCTAC	5	18	forward
TVAGG3_0810330_t1	protein ubiquitination	TTTAAAATATCTTT	7	20	reverse
TVAGG3_0812710_t1	fatty-acyl-CoA binding	AAAAAAATATCGTC	13	26	reverse
TVAGG3_0821890_t1	unspecified product	TTAAAAATATCAAA	5	18	reverse
TVAGG3_0849290_t1	protein ubiquitination	AGAGAAATATCCAA	10	23	forward
TVAGG3_0864050_t1	protein of unknown function (DUF3447)	TATAAAATATCTTT	10	23	reverse
TVAGG3_0909280_t1	autophagy ACT C domain family	ATCAAAATATCCAA	19	32	forward
TVAGG3_0916640_t1	proteasome regulatory particle assembly	TTAAAAATATCTAA	11	24	reverse
TVAGG3_0919460_t1	membrane-spanning 4-domains subfamily A MS4A -related family	ACCAAAAGATCTTA	4	17	reverse
TVAGG3_0919810_t1	ribonuclease H-like family	CATTAAATATCTTA	15	28	forward
TVAGG3_0924960_t1	membrane-spanning 4-domains subfamily A MS4A -related family	ACCAAAAGATCTTA	4	17	reverse
TVAGG3_0928140_t1	membrane-spanning 4-domains subfamily A MS4A -related family	ACCAAAAGATCTTA	4	17	reverse
TVAGG3_0933260_t1	ribonuclease H-like family	CATTAAATATCTTA	16	29	forward
TVAGG3_0933270_t1	unspecified product	ACCAAAAGATCTTA	4	17	reverse
TVAGG3_0934960_t1	ankyrin repeat and SOCS box-containing protein 4 family	TTTAAAATATCTCT	64	77	reverse
TVAGG3_0941690_t1	spectrin binding	ATATAAATATCTTT	12	25	reverse
TVAGG3_0952970_t1	unspecified product	AAAAAAAAATCTAG	17	30	forward
TVAGG3_0957920_t1	protein of unknown function (DUF3447)	TTACAAATATCTTT	11	24	reverse
TVAGG3_0966330_t1	Listeria-Bacteroides repeat domain (List Bact rpt) family	TATAAAATATCAAT	15	28	forward
TVAGG3_0966340_t1	unspecified product	AGAAAAAAATCTTC	15	28	forward
TVAGG3_0986290_t1	concanavalin A-like lectin/glucanases superfamily	AAGAAAATATCAAA	46	59	reverse
TVAGG3_0990990_t1	unspecified product	TTAAAAATATCGAC	28	41	reverse
TVAGG3_0991670_t1	Ankyrin repeat family	CAAATAATATCTAC	27	40	reverse
TVAGG3_0996630_t1	RNA polymerase II transcription regulator recruiting protein	ATTATAATATCTTA	11	24	forward
TVAGG3_1007960_t1	regulation of cell shape	TGTCAAATATCTCA	16	29	reverse
TVAGG3_1008140_t1	ribonuclease H-like family	CATTAAATATCTTA	16	29	forward
TVAGG3_1037610_t1	nucleotide-diphospho-sugar transferases family	AATTAAATATCTCA	7	20	forward
TVAGG3_1047500_t1	unspecified product	ATAATAATATCTTG	3	16	reverse
TVAGG3_1065750_t1	helicase conserved C-terminal domain containing protein family	TTCTAAATATCTCA	66	79	reverse
TVAGG3_1075520_t1	Initiator binding domain-containing protein [Source:UniProtKB/TrEMBL;Acc:A2FRM2]	GCATAAATATCTCT	64	77	reverse
